# An Ovol1 Variant in Endothelial Cells Regulates Slug and is Essential for Pathological Angiogenesis

**DOI:** 10.64898/2026.10.31.763143

**Authors:** Kapil Thapa, Brandon Burow, Melody C. Baddoo, Marshall J. Peelle, Haiden Citron, K C Rajan, Shawn Sutherland, Christopher J. Hatch, Nadia Crawford, Ava Karp, Stryder M. Meadows, Daniel P. Howsmon, Brent A. Stanfield, Kelly Subramanian, Christopher C.W. Hughes, Jennifer S. Fang

**Affiliations:** Department of Cell and Molecular Biology, School of Science and Engineering, Tulane University, New Orleans, LA 70118; Tulane Cancer Center, School of Medicine, Tulane University, New Orleans, LA 70120; Department of Molecular Biology and Biochemistry, School of Biological Sciences, University of California-Irvine, Irvine, CA 92697; Department of Pathobiological Sciences, Louisiana State University-School of Veterinary Medicine, Baton Rouge, LA 70803; Department of Chemical and Biomolecular Engineering, School of Science and Engineering, Tulane University, New Orleans, LA 70118; Department of Biomedical Engineering, School of Biological Sciences, University of California-Irvine, Irvine, CA 92697; Department of Physiology, School of Medicine, Tulane University, New Orleans, LA 70120; Louisiana Cancer Research Center, New Orleans, LA 70124

**Author notes:** **Corresponding Author:** Jennifer S. Fang, 6400 Freret Street, 405 Paul Hall, New Orleans, LA 70118. Contributed Equally (Nadia Crawford, Ava Karp).

**Keywords:** Ovol1, Slug, Angiogenesis, Endothelial-to-Mesenchymal Transition, Cancer, Tumor Angiogenesis

## Abstract

During development, the blood vasculature expands by sprouting angiogenesis, but the programs that guide this process can become dysregulated in the pathological angiogenesis of neovascular diseases leading to excessive disorganized blood vessels. We previously reported that in endothelial cells, the pro-mesenchymal transcription factor Slug critically regulates angiogenesis through a partial and reversible endothelial-to-mesenchymal transition (pEndoMT); however, the upstream regulators that activate Slug and may contribute to pathological activation of the pEndoMT pathway in disease are still poorly understood. Here, we show that endothelial cells express an unusual low molecular weight variant of Ovol1 – a zinc-finger transcription factor that regulates mesenchymal transition in epithelial cells. Ovol1 and Slug are co-expressed in angiogenic endothelial cells, and using ChIP, we confirm direct Ovol1 binding to the endogenous Slug gene at a species-conserved binding motif. Whereas Ovol1 is typically a transcriptional repressor in epithelial cells, we find using a combination of silencing RNA and lentiviral overexpression constructs that the endothelial Ovol1 variant upregulates Slug, and is sufficient to drive pEndoMT marker expression and enhance endothelial cell migratory capacity. Silencing of Ovol1 abolished sprouting angiogenesis in a 3D *in vitro* sprouting angiogenesis assay, whereas constitutive overexpression of Ovol1 produced overaggressive and disorganized hypersprouting that depends upon Slug. We generated Ovol1 or Slug endothelial-specific knockout mice (Ovol1^ECKO^ and Slug^ECKO^) and found that healthy developmental angiogenesis of the neonatal mouse retina proceeds relatively normally in knockout animals. By contrast, Ovol1 was reduced in established post-natal blood vessels but became strongly re-expressed in tumor endothelial cells, and we found that colorectal cancer syngraft growth was significantly reduced in both Ovol1^ECKO^ and Slug^ECKO^ mice alongside a failure of tumor angiogenesis. Lastly, neovascularization in the oxygen-induced retinopathy (OIR) model was also reduced in Slug^ECKO^ mice. In conclusion, we report that an endothelial Ovol1 variant upregulates Slug and drives a mesenchymal-like state, and that this Ovol1-Slug pEndoMT signaling axis is essential for pathological angiogenesis in neovascular disease models.

**Statements and Declarations:** The authors declare that they have no financial or non-financial interests that are directly or indirectly related to this work.
