## Supplementary Table 1 for "An Ovol1 Variant in Endothelial Cells Regulates Slug and is Essential for Pathological Angiogenesis"

### Sheet: Sheet1
Supplementary Table 1. Differentially-expressed genes (DEGs) in si-Ovol1 EC (vs. si-Ctrl EC).
Gene Name	log2FoldChange	padj
MYBL2	-2.23964	6.2407060003697e-37
LMNB1	-2.77017	4.97968199823091e-31
HMGB2	-2.28496	4.03392570054476e-26
CFDP1	-1.98937	1.80860590559305e-25
BIRC5	-1.77135	9.41323656797163e-23
DCBLD1	-1.68705	2.06337699132298e-20
ASF1B	-1.7347	1.5721658598165e-19
KCTD10	-1.43164	3.36223002236414e-18
CDC45	-1.6929	5.29457414401141e-18
FEN1	-1.68106	2.08977862865381e-17
LAGE3	-2.29091	2.10016892427616e-17
RRM2	-1.50952	7.06829232583703e-16
RRP1B	-1.45929	7.50653527435686e-16
MAF1	-1.70164	1.15316526628151e-15
KIF2C	-1.5586	2.32596623148913e-15
TYMS	-1.6276	2.77515892358839e-15
MCM2	-1.63343	3.01739625875405e-15
MCM4	-1.509	4.3860400757769e-15
TCF19	-1.60306	4.82812754935639e-15
CDCA5	-1.58642	7.63485279018507e-15
KIFC1	-1.42133	8.14930965732408e-15
PLK1	-1.56517	8.14930965732408e-15
CDCA8	-1.45663	1.46580906695513e-14
CYFIP2	-1.49097	2.30903358308444e-14
MCM7	-1.35128	5.42992925127823e-14
AURKB	-1.5147	5.8172969782441e-14
ARHGDIA	-1.85388	6.5332406848887e-14
CDC20	-1.33341	1.32102229328858e-13
CDCA7	-1.67803	2.90964980759524e-13
IMPDH1	-1.42706	3.69657126145015e-13
UHRF1	-1.80071	5.57680522905494e-13
UBE2C	-1.45794	1.01446000521281e-12
PIMREG	-1.70002	1.83070827636913e-12
OLFML3	1.86786	4.79953903891717e-12
GTSE1	-1.32684	1.1334269170076e-11
PTPN1	-1.44375	1.67725939078994e-11
MAD2L1	-1.94135	3.35654922645514e-11
ULBP2	1.43283	1.26981419622204e-10
ORC6	-1.63811	1.53554883611548e-10
KIF18B	-1.48559	2.22945863621721e-10
PPME1	-1.30132	2.60169879332948e-10
CNOT7	-1.35361	2.60169879332948e-10
PSMC3IP	-1.74449	3.54083929457551e-10
GLIPR2	-1.32918	4.13752857613231e-10
TROAP	-1.33602	4.83144985281967e-10
FOXM1	-1.14167	6.97095758986728e-10
CDT1	-2.09916	6.97095758986728e-10
CBX6	-1.37858	9.41678608290181e-10
INCENP	-1.27627	1.0436208144709e-09
F2RL1	-1.41268	1.16773566406049e-09
CDCA3	-1.3368	1.18902738184941e-09
MCM10	-1.58012	1.21228520409055e-09
C4orf46	-1.67979	1.32438214368807e-09
ESPL1	-1.26478	1.60535917896359e-09
PSRC1	-1.45064	1.81632634945859e-09
PCNA	-1.14214	2.20987505454579e-09
GABBR2	-1.10044	2.81118960484846e-09
RAD54L	-1.62547	3.30365580461483e-09
HJURP	-1.15826	4.45165803914848e-09
ICAM1	1.54241	4.7642836222307e-09
CDC25B	-1.07011	4.93224833954279e-09
DBF4B	-1.4057	5.18448601230498e-09
SRF	-1.16079	5.53179789607561e-09
TSPAN15	1.1675	5.91940894484543e-09
THUMPD1	-1.63138	6.49224051078006e-09
NT5E	1.10323	6.51086988286616e-09
MCM5	-1.20351	8.15010697321862e-09
LMNB2	-1.29759	9.66747132444603e-09
NCAPD3	-1.13297	1.54563120013612e-08
RCC1	-1.03929	1.5474225963093e-08
SHMT1	-1.27798	1.62930865076244e-08
SCN5A	-1.35402	1.84985625827567e-08
KIF11	-1.38325	2.74775495599719e-08
CDK1	-1.42913	2.78326086736471e-08
MCM3	-1.02449	2.82149186112585e-08
PKMYT1	-2.17306	3.65856222944702e-08
SPC24	-1.2188	3.81041645685538e-08
CDK4	-1.23994	3.81041645685538e-08
RUBCN	-1.17256	3.83416219883792e-08
CCNF	-1.14284	4.11050510360994e-08
NUF2	-1.93357	4.11050510360994e-08
KIF22	-1.23281	4.54377343749455e-08
DNAJC9	-1.19676	4.67798572235886e-08
NCAPG	-1.56866	4.7643542817051e-08
SKA3	-1.52813	5.39168305025155e-08
TMEM158	-1.99484	5.64021740253247e-08
NCAPH	-1.32892	6.02614320220616e-08
FAM107A	1.14022	7.51060236711196e-08
ORC1	-1.38576	7.51345443355936e-08
E2F1	-1.61485	7.51345443355936e-08
RFC3	-1.73965	8.64403363025821e-08
FAM83D	-1.11361	9.37145350780876e-08
CCNA1	-1.92286	1.02064132879849e-07
POC1A	-1.12651	1.12158715539338e-07
IQGAP3	-1.136	1.13913727406005e-07
WDR62	-1.28016	1.16072311878257e-07
LIPG	0.895053	1.21105338857315e-07
GDF3	1.45045	1.24623574967837e-07
GRB10	-0.902902	1.42314646360534e-07
ADCY4	1.15782	1.58345940914096e-07
PHF19	-1.05711	1.60832490107808e-07
SRC	-1.15468	2.00499530527788e-07
PARP1	-0.94426	2.10189513014118e-07
TIMELESS	-0.919089	3.36955416135655e-07
SUN2	-1.27207	3.53346083068995e-07
FILIP1L	1.47563	4.04779409466745e-07
GINS2	-1.28533	4.04779409466745e-07
TK1	-1.16112	6.42401446880499e-07
GINS1	-1.2772	8.00826526745877e-07
TMA7	-1.04719	8.03545394987904e-07
TMEM273	1.82918	8.53730492696249e-07
CHAF1A	-1.1686	8.91908187568072e-07
CHAF1B	-1.18479	1.00876431878787e-06
ZWINT	-1.04993	1.17049413719751e-06
PRSS3	-1.11044	1.17049413719751e-06
ELAPOR1	1.52345	1.1804403193674e-06
TGFBR3	1.16894	1.34980868656093e-06
PRMT6	-1.45831	1.37343553545758e-06
DCLRE1B	-1.22158	1.39657740558715e-06
DIAPH3	-1.35739	1.51245140750133e-06
CIP2A	-1.60809	1.51245140750133e-06
HELLS	-1.46379	1.65306896761803e-06
NPM3	-1.11008	1.66489466236132e-06
TNRC6C	-1.14185	1.94317230826307e-06
CDC6	-1.19305	1.99119787434265e-06
POLA2	-1.51137	2.06942255838707e-06
CENPU	-2.39018	2.20643046151718e-06
NCS1	-1.01864	2.24399805920478e-06
DGAT1	-1.18987	2.80311220851723e-06
UBE2S	-1.34452	2.85679207088441e-06
TGFBR2	0.842399	2.89504854326745e-06
CLSPN	-1.33758	3.42433641028436e-06
PLSCR4	1.23019	3.42782945298308e-06
CCNB1	-1.01051	4.1654674661022e-06
BUB1	-1.05873	4.1654674661022e-06
PTGR1	0.973185	4.42516696349107e-06
FSD1	-1.21743	4.42516696349107e-06
H1-0	-0.89611	4.94829226842574e-06
RECQL4	-1.53659	5.14976254214623e-06
TRIP13	-0.954295	5.20219938448952e-06
TOP2A	-1.22137	5.2949181296343e-06
CRTC3	-0.964026	5.37177540230379e-06
CLU	1.02371	5.38750573545568e-06
MCM6	-1.04649	5.38750573545568e-06
GINS4	-1.25611	5.43400084235727e-06
CCL2	1.19807	5.46476230244549e-06
CFAP20	-0.938531	5.67375032809604e-06
CORO1A	-1.82706	5.8751532788085e-06
GRK6	-1.0457	5.88444853194284e-06
TACC3	-0.970442	6.07000905695556e-06
SKA1	-1.16648	6.9623416392315e-06
FLT1	0.930092	7.21070550178581e-06
SPAG5	-0.949912	8.06711350151359e-06
RFC5	-1.18293	8.20836609711004e-06
AQP3	1.94765	8.56828867689568e-06
RNF220	-0.972912	8.88068504682992e-06
CENPA	-1.24954	9.1457629087028e-06
TENT5C	1.80905	9.7321186094188e-06
CST1	-1.20968	9.78829792335207e-06
CEACAM1	1.29488	9.85774918756153e-06
CIT	-0.881084	9.8807975224915e-06
NOL4L	-0.917042	9.898822184172e-06
CXCL16	0.883413	9.99507862983484e-06
MKI67	-1.12576	9.99507862983484e-06
SLC2A3	0.845826	1.00615410490414e-05
SLX4	-1.04499	1.0521340974164e-05
NCAPG2	-0.992923	1.07471420555214e-05
DTYMK	-0.956845	1.08469131609728e-05
CCDC34	-1.43167	1.13535424774768e-05
LDLRAD3	-1.0416	1.15394826199185e-05
PTPRB	0.939853	1.15421759184394e-05
USP40	-0.874914	1.34715016009669e-05
DNMT1	-0.824971	1.39815138387499e-05
RFC2	-0.89329	1.43419398972897e-05
GEMIN4	-0.895278	1.43419398972897e-05
RAD51	-1.15172	1.6622594390981e-05
FANCA	-1.06783	1.67299242690097e-05
CENPM	-1.34923	1.67422005166292e-05
AP1M1	-0.931891	1.68737196614714e-05
RAB36	-1.25331	1.68737196614714e-05
NRGN	-1.1161	1.88133939105122e-05
MGARP	-1.30832	1.88133939105122e-05
H2AZ1	-0.970548	2.00383348525866e-05
NCAPH2	-1.20772	2.22060752251115e-05
NCAPD2	-0.819726	2.302057015199e-05
E2F8	-1.04605	2.50463566425312e-05
NPTX1	-1.91499	2.50463566425312e-05
CORO2B	1.06888	2.63461542442009e-05
ZNF618	-0.745807	2.76409758538602e-05
MELK	-1.11439	2.79830052727422e-05
C3AR1	2.82029	2.80552921634184e-05
TICRR	-1.15143	2.84588970996827e-05
ZNF366	1.61377	3.13332793267024e-05
FLVCR2	1.45106	3.27609331133297e-05
RCN2	-0.976752	3.37058905075867e-05
BRI3BP	-1.22745	3.47868071029966e-05
ENTPD6	-0.921517	3.73258126583256e-05
PTPRM	0.775723	3.97494603162592e-05
ACSL5	1.33292	4.08707095829819e-05
CTSS	1.245	4.08707095829819e-05
CENPW	-0.998428	4.12032844329853e-05
CEP55	-1.17456	4.12032844329853e-05
CCNA2	-1.36297	4.13555224161229e-05
BRCA1	-1.21711	4.45155123487856e-05
GABRE	1.19342	4.5211734533232e-05
CEND1	-2.66268	4.5266942206784e-05
APOL1	0.982264	4.57192758006627e-05
CENPN	-1.04514	4.75396133656778e-05
BCL2L12	-1.03472	5.01077280050119e-05
FANCI	-1.18274	5.01450165577361e-05
FANCG	-0.99691	5.94209996932137e-05
MYEOV	-1.03349	6.18429305293752e-05
GALNT2	-0.857413	6.26033774498109e-05
CANX	-0.980542	6.53881380300583e-05
SELE	2.61443	7.09932728753459e-05
DCBLD2	1.2353	7.11884887020396e-05
REXO4	-0.862715	7.19437735802716e-05
SLC39A6	1.07729	7.38306346090278e-05
DLGAP5	-1.16347	7.79787670770621e-05
DNAJB1	-0.778694	8.65817837487917e-05
BLM	-1.50681	8.80664170067021e-05
CCN1	0.700874	8.94955704642202e-05
FBXO5	-1.66419	9.89056309071532e-05
ADAMTS18	0.772893	0.000101179
EPN2	-0.809224	0.00010152
PTTG1	-0.955729	0.00010152
S1PR3	-1.20961	0.00010152
TLR4	0.964298	0.000105026
HAUS5	-0.99929	0.000106384
SLC7A11	0.992123	0.000108175
HMGCS1	1.14241	0.000112497
TPP1	0.740889	0.000112497
XRCC2	-1.63242	0.000113361
IFIT2	2.05232	0.000114176
ZNF438	0.79802	0.000114616
ATP1B1	1.20599	0.000116148
FICD	0.988415	0.000119441
CDK6	1.00395	0.000126563
BTG2	-0.938986	0.000129028
CCNB2	-0.918778	0.00012971
CDCP1	-1.04778	0.000131502
CDKN2C	-1.21886	0.000134664
CENPE	-1.36452	0.000135227
TRABD	-1.09851	0.000135638
UBA7	0.768504	0.000136788
HNRNPAB	-0.735519	0.000138556
FLRT2	0.841478	0.000140212
ASPM	-1.35017	0.000140212
NEK2	-1.5913	0.000147482
DBF4	-1.40904	0.000148224
FAT1	1.23001	0.000150801
GBP2	0.976172	0.000150801
ITGA3	0.900205	0.000150801
MFSD2A	-1.23541	0.000154977
PNMA2	-0.796332	0.000156496
CLCN5	0.928327	0.00015726
CDK5RAP2	-0.879847	0.00016552
CDCA4	-0.851364	0.000167612
PRKCE	0.805351	0.000169435
CDK2	-0.92624	0.000190769
STIL	-1.06669	0.000190769
PDCD1LG2	1.0988	0.000195663
MON1B	-0.868712	0.000195663
DEPDC1	-1.2446	0.000195663
ZXDB	-1.27784	0.00019863
IL1RL1	1.22737	0.000200606
COL8A1	1.0282	0.000200606
TCOF1	-0.870629	0.000203063
SELPLG	1.56999	0.000203123
SPDYE2	1.48856	0.0002037
TUBA1B	-0.739829	0.000206367
PIK3CD	-0.955948	0.000206367
POLR2E	-0.975595	0.000206367
RACGAP1	-0.98237	0.000206367
PIF1	-1.33675	0.000207921
PASK	-1.0247	0.000208319
KNSTRN	-0.971777	0.000208803
OSMR	1.0251	0.000210271
CDCA2	-1.09982	0.000219796
EXO1	-1.52112	0.000223948
TRIM16	0.870947	0.000228273
TPX2	-0.861969	0.000229129
POLD1	-1.03476	0.000229975
ADISSP	-1.11714	0.000229975
MEX3C	-1.04516	0.000230683
ATAD2	-1.17885	0.00023393
CHTF18	-1.26163	0.00023393
HAUS8	-0.910127	0.000237118
RSKR	1.43642	0.000245403
CDC25A	-0.818025	0.000248833
KIAA0319L	0.696424	0.00025043
USP22	-0.671273	0.000271932
C8orf33	-0.780398	0.00027237
GNPDA1	-0.797285	0.000272839
SPOCD1	-0.984195	0.000272839
FAM111B	-2.33152	0.000283792
WRAP53	-0.924897	0.000293319
PPP1R37	-1.03906	0.00029953
ELMOD1	-1.64709	0.000303084
JAK3	1.13983	0.000304116
RAD51AP1	-1.58136	0.000309012
CBX2	-0.978064	0.00031298
SSC5D	1.49814	0.00032662
SEH1L	-1.14635	0.000327009
STAT2	0.838276	0.000331584
TGFBR1	-1.29375	0.00033424
MIS18A	-1.22844	0.000360942
BCS1L	-0.798979	0.000367589
NR2F1	-0.93496	0.000377216
EDN1	0.785884	0.000379851
CENPH	-1.3532	0.000384629
CAVIN1	-0.733992	0.000405523
MAD2L2	-0.77156	0.000433396
RFLNA	-1.68383	0.00044296
SLCO2A1	0.910067	0.000446153
ATP6V0E2	-1.0836	0.00044883
CSF1	0.850509	0.00047515
SGPL1	0.917847	0.000493598
ABCC3	2.07923	0.000494739
FAM167B	1.85646	0.000502028
DHFR	-0.85563	0.000502028
SLC30A3	1.9643	0.000520946
PNPLA3	0.987524	0.000521301
NRP2	0.634517	0.000535747
PCLAF	-1.69435	0.000535747
NSD2	-0.6476	0.000553378
ARL4C	-1.12285	0.000553378
FAM168B	-0.693512	0.000557285
KIF15	-1.19217	0.000565718
PFKFB3	-0.704167	0.000577482
PRNP	0.930915	0.000583657
GMNN	-0.976099	0.000590849
ANXA3	1.05598	0.000598813
NLRP12	2.01868	0.000599789
TDGF1	2.89061	0.000609421
SENP5	-0.928263	0.000609421
C18orf54	-1.79384	0.000612235
PARP9	1.27735	0.000614052
E2F2	-1.46265	0.000614052
KIAA1958	-1.54866	0.000614052
LIG1	-0.899009	0.000631105
PRC1	-1.34546	0.000634615
APEX2	-0.789071	0.000642975
CENPF	-0.919907	0.000642975
FST	-1.44482	0.000645133
PRR14	-0.835657	0.000674299
CARD16	1.06301	0.000679679
ALS2CL	0.954507	0.000691752
NPR1	1.29544	0.000700159
SLC35A4	-0.648724	0.000703221
RPS6KA4	-0.993435	0.000703221
CKAP2	-0.869038	0.000704637
UBE2T	-0.928074	0.000704637
APBA1	0.851763	0.000711612
CXCL11	1.9743	0.000713141
SMC4	-1.04447	0.000722902
CD82	0.827765	0.000736398
BUB1B	-1.03959	0.00075233
CCDC3	-2.19466	0.00075857
TFPI2	-0.830281	0.000822108
RNASEL	1.14281	0.000834045
PEG10	-0.760141	0.000871154
MYO7A	1.32171	0.000871472
C21orf58	-1.23827	0.000882897
PKD1L1	1.14008	0.000917459
PARD3B	0.788767	0.000949286
GAL3ST4	-1.27728	0.00095536
RRP7A	-0.785395	0.000956092
TANC2	0.791748	0.000973108
UNC5C	2.1939	0.00101734
SERPINB1	0.785596	0.0010239
HSPA5	0.677838	0.0010536
USP1	-1.31267	0.0010536
LIMCH1	1.14765	0.0010698
BDH1	-1.23724	0.00106988
SCN1B	0.917363	0.00107468
ANTXR2	0.743489	0.00107868
SRRM1	-0.665623	0.00110361
MCM8	-1.45346	0.00110361
VSIR	1.23884	0.00111925
MYLK	0.776573	0.00114547
TM6SF1	1.04031	0.00116138
MSRB2	0.794055	0.00118993
CEP170B	-0.929163	0.00119368
NFIC	-0.757293	0.00122238
RNF213	0.996633	0.00124605
DEK	-0.831919	0.00124605
HPDL	-1.35403	0.00127244
ADAMTSL4	1.203	0.00128725
SEL1L3	0.763044	0.00128725
SPDYE2B	1.2684	0.00130872
TMPO	-0.87934	0.00130872
IL7R	1.24926	0.00131992
IL13RA1	0.676455	0.00131992
URB2	-0.726698	0.00131992
GNS	0.725686	0.0013205
ESCO2	-1.75225	0.00135295
LIFR	1.07233	0.00138379
KDR	0.758786	0.00138379
GPT2	-0.808301	0.00138568
FER1L6	1.53826	0.00140344
H2AX	-1.07199	0.00141423
DHX8	-0.701374	0.00143489
RCN1	0.624968	0.00143525
HROB	-1.07895	0.00145151
MGAT4A	0.779666	0.00145569
STAT1	1.04413	0.00148039
HOXA11	0.734846	0.00148039
FBXL18	-0.970207	0.00149228
KLHL6	0.695509	0.00150118
CENPL	-1.05302	0.00150118
JPT2	-0.644249	0.00151434
CXXC5	1.02162	0.0015455
SLC3A2	0.68399	0.0015455
THBS1	0.676286	0.0015455
CCDC86	-0.788914	0.0015455
ANKRD13C	-0.985211	0.0015455
SAC3D1	-0.998816	0.0015455
EGR1	-1.28454	0.0015455
ADGRF5	0.909021	0.00157123
MRPS9	-0.914526	0.00159294
MAPK13	0.785727	0.00160157
SRD5A1	-0.893523	0.00160243
DEPDC1B	-1.34727	0.00160243
CD99L2	-0.649534	0.00163208
FOXRED2	-0.794213	0.00163232
FANCD2	-0.988406	0.00163232
PFAS	-0.742354	0.00163394
TP53	-0.711508	0.00167594
SGO1	-1.89793	0.00168092
UCK1	-0.724929	0.00169474
PTPRJ	0.808623	0.00171565
PLVAP	1.07194	0.00171665
DNHD1	0.823399	0.00173849
AARS2	-0.742921	0.00176257
LYN	0.697255	0.00178108
KHDC1	-1.59978	0.00179743
LTB4R	0.92308	0.00181478
SMAD3	-0.60588	0.00181855
MGST2	0.92412	0.00182336
MPV17L2	-0.756384	0.00183674
MAP3K20	-0.902478	0.00183674
LCMT1	-0.761727	0.00184889
GMPR	0.66474	0.00186394
VCL	0.680418	0.00188337
ZNF117	0.941834	0.00190424
VWA5A	0.806196	0.00197356
PLEKHA8	-0.929629	0.00198293
HBP1	0.994733	0.00200377
CNTROB	-0.751718	0.00200377
KIF4A	-0.923452	0.00201452
PRCP	0.780065	0.0020233
TXNRD1	0.744808	0.00204201
GINS3	-0.917243	0.00209061
DSCC1	-1.84449	0.00210052
TTI1	-0.725855	0.00210782
PIK3C2B	0.716997	0.00215133
MSMO1	0.741279	0.00216441
THOP1	-0.804806	0.00216441
CCDC9B	0.767026	0.00218224
HERC5	2.40372	0.00223092
TNFSF15	0.999283	0.00223092
SCML1	-1.0798	0.00223092
IRAK1	-0.761154	0.00223991
NOSTRIN	1.60087	0.00225517
TMEM104	-0.762743	0.00230774
PDE3A	-1.09622	0.00230774
DTL	-1.00658	0.00233087
PMP22	0.772764	0.00237867
CEMIP2	0.717892	0.00238101
H1-10	-1.13902	0.00238378
MGAT5	-0.61664	0.0024002
ZNF394	-0.763981	0.0024002
MT1A	-1.41671	0.00243124
BLCAP	0.640361	0.00250988
POLE	-0.635228	0.00257758
SCN8A	0.880005	0.00258896
ZNFX1	0.767298	0.00258896
TCN2	0.753179	0.00258896
OGT	0.695335	0.00258896
CACFD1	-1.22939	0.00258896
SLC20A2	-0.722139	0.00262104
MGRN1	-0.685953	0.00266044
B3GALT6	-0.714612	0.00269492
WDFY4	0.654805	0.00269573
PCGF3	-0.620706	0.0027877
SLC25A19	-0.886231	0.00282653
FBL	-0.640665	0.00283997
ATP6V1B2	0.803174	0.0028885
SMC2	-0.947416	0.00289752
TTC13	0.934937	0.00290313
CEP72	-1.6087	0.00291899
ISG20L2	-0.64642	0.00294089
PLK4	-1.48635	0.00296189
DKK3	0.600731	0.00313186
PDP1	0.738034	0.00316739
KIF14	-1.12843	0.00316739
CD63	0.582996	0.00318733
NARF	-0.733765	0.00318733
EMCN	0.981726	0.0033165
ANKRD35	1.40792	0.0033179
PARP14	0.845817	0.00335636
SLC25A10	-1.58545	0.00335636
CYB561A3	-0.732523	0.00341769
TMC8	1.59737	0.00345134
ANXA1	0.816693	0.00345134
HSPA4L	-1.11822	0.00345134
PECAM1	0.662677	0.00346123
AACS	-0.632735	0.00346123
CCNE1	-0.917554	0.00348025
PCDH10	-0.634246	0.00351096
AHNAK	0.651152	0.00351335
ILF3	-0.611147	0.00351335
RIPK1	-0.696873	0.0035433
IL18BP	0.82817	0.00356221
TUBB	-0.601793	0.0035786
SORBS2	0.762557	0.003596
RPA1	-0.647665	0.00378581
LDB2	0.895236	0.00381598
APOBEC3B	-0.780578	0.0038401
CRYL1	0.647687	0.00385054
TFPI	0.674357	0.00392921
LGALS3BP	1.06351	0.00395552
JAM3	0.588824	0.00395552
C2orf66	3.81652	0.00399254
EME1	-1.50086	0.00405219
FANCE	-0.840308	0.0040783
CFI	1.33193	0.00409091
KIF23	-0.955758	0.00411959
EPHB6	-1.11498	0.00411959
CCDC136	-1.12072	0.00411959
MILR1	1.06632	0.0041259
DYNC2I2	-0.732399	0.0041259
MXD3	-1.0904	0.0041259
MMACHC	-1.0342	0.00415038
OLAH	2.56602	0.00420538
C1QTNF6	0.776142	0.0042798
OASL	1.59847	0.00433795
SUV39H1	-0.762552	0.00434089
SHCBP1	-0.799275	0.0043908
CKAP2L	-1.0226	0.00439087
TEDC2	-1.14287	0.00442279
CCL14	-3.65446	0.00445195
CDC25C	-1.04183	0.00450404
ARHGEF39	-1.18735	0.00450404
MON1A	-0.800237	0.00450839
SPTAN1	0.575219	0.00451753
WARS1	0.603377	0.0045288
TRNP1	0.736707	0.00453059
POMGNT2	-0.695234	0.00455342
LDLR	0.766988	0.00461643
ATAD5	-1.94199	0.00467281
IL17RE	1.23538	0.00474953
PARP4	0.654959	0.00474953
PRR11	-0.76725	0.00474953
NELFA	-0.839857	0.00477109
ATP6V1E1	0.667635	0.00485027
TTC21A	0.939807	0.00485197
CSTF2T	-0.689696	0.00494146
TRANK1	0.687982	0.00501691
HMGN2	-0.566163	0.00511653
ZNF830	-0.817257	0.00511653
TFDP1	-0.57244	0.0052143
NRM	-0.715877	0.00522536
SLC44A4	1.34112	0.0052795
DUSP8	1.33669	0.00529815
ZSWIM6	0.820871	0.00531125
WBP11	-0.63686	0.00532099
TFEC	0.958924	0.00536137
CENPO	-0.730343	0.00536661
HERPUD1	0.62253	0.00547922
ANKRD13B	-0.781749	0.00552397
TEDC1	-1.13846	0.00558807
SLC16A6	1.12338	0.00559632
MAP3K1	1.0105	0.00559632
P2RX4	0.675303	0.00561529
CASP1	1.48851	0.00570864
ATP8B1	0.617018	0.00570864
GRWD1	-0.758845	0.00570864
CSRP2	-1.62582	0.00570864
PSTPIP2	-0.918284	0.0057431
LHX6	0.836229	0.00578435
CAPN11	1.25057	0.00580984
ZBTB18	0.678192	0.00580984
CAVIN2	0.546887	0.00580984
RBL1	-1.02682	0.00580984
PTMA	-0.608842	0.00582933
HLA-G	1.55818	0.00592338
CENPK	-1.11684	0.00592338
EIF2AK3	0.937491	0.00596462
APOLD1	-0.811555	0.00596462
TOMM40	-0.812648	0.00596462
QSOX2	-0.748233	0.00597209
SPNS2	0.888745	0.00602571
CCRL2	0.710908	0.00602571
WDR5	-0.635731	0.00636429
GLRX5	-0.731142	0.00639684
ABCC1	0.532271	0.00639971
SERINC1	0.839679	0.00653429
CLN8	0.695946	0.00653429
CUBN	0.813846	0.00660352
LTB4R2	1.84371	0.0066966
TMEM200A	0.786272	0.00683114
SLC17A5	0.614825	0.00683114
CHRNA1	1.42156	0.00683909
TMEM8B	-1.07373	0.00689098
PPP6R1	-0.608666	0.00690737
SLIT2	0.637291	0.00691502
ERAP1	0.585571	0.00705773
TOLLIP	-0.643037	0.0071222
TLL1	0.929015	0.00714169
EMC9	-0.837392	0.00718239
SLC38A5	-0.849721	0.00720948
TMEM87B	0.798445	0.00726563
SMTN	-0.763082	0.00726832
APOL6	0.998033	0.00728228
FNDC3B	0.728605	0.00728228
NUP58	-0.785607	0.00736538
SLC35B4	-0.739293	0.00750766
KIF20B	-1.27176	0.00750766
PPARA	0.722331	0.00753376
STPG1	-0.792458	0.00757395
SPARC	0.580235	0.00774377
FBXO10	0.791593	0.00775623
CHAC2	-0.951133	0.00776271
KIF24	-1.02159	0.00776801
VEGFD	3.70182	0.00783089
YWHAQ	-0.565054	0.00786846
TRAP1	-0.588263	0.00786846
HASPIN	-0.977391	0.00786846
IL3RA	1.19556	0.00793957
TM4SF1	0.649377	0.00795629
SAPCD2	-2.09998	0.00796688
DDX39A	-0.61826	0.0080315
VPS33A	0.712735	0.00806953
GPCPD1	1.02775	0.00808068
NNMT	0.626835	0.00816848
CDH5	0.550213	0.00821865
SKA2	-0.84949	0.0082536
MMGT1	-0.991819	0.00831107
TMEM203	-0.781837	0.00881105
LGALS9	0.602241	0.0088907
UBE2O	-0.622952	0.0088907
KIF7	-0.792252	0.0088907
SERPINB9	-0.667504	0.00893575
HMG20B	-0.761143	0.00893575
SHISA2	-1.19119	0.00893575
CLMP	-1.89995	0.00893575
HTATIP2	0.63237	0.00904334
P4HA2	0.55961	0.00904334
IL4I1	0.936835	0.0091583
DNAH1	0.760278	0.00918788
HEXB	0.595695	0.00918788
SEC14L1	-0.511659	0.00918788
MPZL3	0.922005	0.00924891
MSH2	-0.693712	0.00924891
YPEL1	-1.37933	0.00963214
VWF	0.780456	0.00963458
RANGAP1	-0.579284	0.00963458
SMC5	-0.881421	0.00973829
IFIH1	1.15991	0.00980414
IL6R	0.637796	0.00980625
CMSS1	-0.646888	0.00988151
POLQ	-1.14642	0.00988151
EFEMP1	0.520992	0.00999168
KIF20A	-0.683241	0.0100339
FDFT1	0.604263	0.0100482
SLC25A13	0.638104	0.0100607
ECSIT	-0.763237	0.0101489
CTSL	0.541735	0.0102371
CYC1	-0.543838	0.0102371
WLS	0.511105	0.0103119
ANKS6	-0.59807	0.0103628
IL32	0.733306	0.0104826
BEND3	-0.763827	0.0105455
TOE1	-0.629402	0.0105861
THSD4	0.662373	0.0106916
SLC7A14	1.41555	0.0107858
SLCO4A1	-1.09366	0.0108719
TRIM38	0.603431	0.0108837
TUBB4B	-0.648534	0.0110261
SLC26A6	0.65807	0.0112378
IFNAR1	0.592253	0.0112378
TONSL	-0.901715	0.0112378
CEP128	-1.09294	0.0112378
NUDT16	0.563505	0.0112453
RCE1	-0.739977	0.0112693
LDLRAD4	1.15017	0.0113905
CD6	3.63886	0.0114835
PABIR2	-0.693768	0.0116445
BABAM2	0.698792	0.0117406
NAA50	-0.654562	0.0117735
TIMP1	0.652578	0.0118024
C7orf50	-0.821256	0.0118107
AKAP12	0.695646	0.0119523
SP110	0.929136	0.0119975
KIF19	1.22725	0.012072
HOXB3	0.686561	0.0120798
IFIT5	1.65668	0.0121103
IGF1R	0.527802	0.0121187
ARFIP2	-0.564984	0.0122846
HIF3A	1.0628	0.012347
GBP3	0.740812	0.0124465
TMEM97	-0.773001	0.012509
RAD54B	-3.43256	0.0125265
NMRAL1	-0.720811	0.0125908
HOXB8	0.793889	0.0128246
RGS4	-0.954473	0.0128246
MRPS12	-0.830677	0.0129508
ANKRD1	0.940336	0.0130032
STMN1	-0.840917	0.0130032
VCAN	-1.38861	0.0130459
ABCC2	1.35018	0.0130958
CKS1B	-0.7259	0.013111
WDR54	-0.752694	0.0132726
ALDH1B1	-0.588742	0.013321
DPH2	-0.631749	0.013321
SLC7A5	-0.724437	0.013321
ARL13B	-0.923517	0.013356
SNX30	-0.677744	0.0134242
SIVA1	-0.748065	0.0134242
FBXO21	-0.606237	0.0134947
DLG5	-0.591923	0.0135155
TOR2A	-0.778401	0.0135831
SLC45A3	-0.795115	0.0136028
LAMB1	0.492777	0.0138168
POLR1E	-0.677402	0.0139497
STK40	0.615998	0.0139593
APLP1	-1.1708	0.0140045
MLKL	0.670264	0.0140076
STOM	0.574785	0.0140441
MTM1	0.811266	0.0141562
ACVR1	0.627132	0.0141562
TRIM28	-0.632502	0.0141562
GTPBP6	-0.77161	0.0141562
RPL39L	-1.1431	0.0141562
SETX	0.637045	0.0142004
CYTL1	0.58091	0.0142004
IFIT1	2.91102	0.0142538
SFXN2	-0.848258	0.0143854
ZBTB37	0.846041	0.0144081
SHKBP1	-0.702633	0.014461
CENPI	-0.982006	0.014461
NUAK1	0.574266	0.014481
PRRG1	0.757435	0.014594
ATP6V0E1	0.549761	0.0146438
ZNF367	-1.20734	0.0146438
DTX3L	0.899478	0.0150425
ACD	-0.71375	0.0151
TPRG1L	0.55004	0.0152514
MALL	0.528652	0.0152514
NSA2	-0.700666	0.0152948
BARD1	-1.29057	0.0153813
RNF26	-0.605303	0.0155641
ARHGAP25	1.15414	0.0155974
NEGR1	-0.958063	0.0157418
DDX60L	0.927527	0.0157502
POLR3E	-0.54237	0.0158932
MAPK6	0.786994	0.0158941
HNMT	1.1161	0.0159515
RBPMS2	-1.28261	0.0159677
SLC15A3	1.26629	0.0160182
GDPD5	0.797634	0.0161992
SERPINE2	0.695463	0.0162212
TWNK	-0.597809	0.0162709
STARD4	0.884106	0.016286
UBE2L6	0.75073	0.016286
ACOT1	0.71241	0.0163212
MLLT1	-0.721308	0.0163212
PAPPA	1.58287	0.016615
ZNF467	0.938739	0.0167307
COL1A1	-3.77488	0.0168804
ARHGAP39	-0.964373	0.0170171
IFI27	0.761657	0.0170868
DSN1	-0.69424	0.0170868
MYL6	0.526334	0.0171149
ARHGEF15	-0.581326	0.017119
PPP1R3C	1.44089	0.0171665
MRE11	-0.870823	0.0171665
ANLN	-0.740386	0.017198
TTC17	0.64579	0.0172203
AHCYL2	0.779077	0.0173197
GPR83	5.41634	0.0173233
SLC13A4	1.55586	0.0173233
MMP19	1.14346	0.0173233
ADCY3	-0.655765	0.0173233
FAM234B	0.781248	0.0174094
NACC2	-0.679568	0.0174478
PRUNE2	0.908586	0.0176095
GBP1	0.828871	0.0176114
RSAD2	2.8327	0.0176911
RIT1	0.589869	0.0178659
ORMDL2	0.672673	0.0178792
ITGA6	-0.693712	0.0178792
CRACD	-0.769864	0.0180275
CREB5	1.09228	0.0181038
COX1	0.74809	0.0181038
CXCL6	-2.7937	0.0181233
REEP5	0.584591	0.0182416
BTN2A1	0.529012	0.0182416
TNRC6B	0.555111	0.0182647
ENTPD7	0.628234	0.0182827
ACR	1.98013	0.0183252
ATOSB	0.58178	0.0183739
YDJC	-0.814736	0.0185786
ANGPTL4	0.960188	0.0186319
SAMD4A	0.656066	0.0186642
CEACAM21	0.906849	0.0187097
TRIM21	0.622171	0.0189194
NR2C2AP	-0.769379	0.0189532
LIMA1	0.644522	0.0190494
SNRNP25	-0.587922	0.0190494
POP7	-0.645341	0.0190494
SPATA2	-0.64325	0.0190919
PDIA3	0.62148	0.0194613
TMBIM1	0.504984	0.0194613
WDR76	-1.03945	0.0194613
BAD	-1.18919	0.0194613
KIRREL1	0.499835	0.0195432
NQO1	0.516138	0.0195578
EMP1	0.598263	0.019562
BCL7A	-0.602692	0.0196186
NAF1	-0.83444	0.0196871
TUBG1	-0.580937	0.0197246
INAFM2	0.592525	0.019937
PHLDA3	-0.857079	0.0201011
BST2	0.723924	0.0201912
CMPK2	1.76257	0.0203149
ADSS2	-0.624887	0.0203504
SKAP1	1.55112	0.0204156
RRM1	-0.811578	0.0205465
ORAI3	0.790647	0.0209794
TIMM50	-0.560901	0.0210966
FAM124B	0.689819	0.0218655
RRP9	-0.604491	0.0219034
SIRPB2	0.788172	0.0219147
NCSTN	0.502427	0.021981
PIK3R1	0.764477	0.0219937
AAAS	-0.553709	0.0220603
ADAM9	0.595193	0.0221183
RAC3	-0.819825	0.0223512
SLC44A2	0.568622	0.0224963
GMFG	0.76995	0.0225081
NDC80	-1.02046	0.0225081
ENTREP1	1.06308	0.0225344
PLEKHO1	0.517296	0.0225898
BRIP1	-1.47114	0.0226319
ALYREF	-0.557778	0.0226449
TRIM66	0.726353	0.022765
HLA-B	0.627794	0.0228671
TRAF3	-0.587652	0.0228671
TEK	0.517299	0.0228683
REEP2	-1.21147	0.0228683
C1orf54	0.956033	0.0230158
VLDLR	0.766328	0.0230158
RFX2	-0.657607	0.0233925
GPR3	-0.943114	0.0235112
FLRT3	2.99852	0.023619
TXNIP	0.635439	0.0237226
FAM161A	-1.0827	0.0237226
LAP3	0.654747	0.0241103
NPC1	0.551041	0.0241103
TRIT1	-0.70451	0.0241103
POLR3K	-0.601128	0.0241772
SPTBN5	0.676034	0.0242411
CHEK2	-0.76319	0.0242902
FRS2	0.955787	0.0243935
SDC1	-0.899691	0.0244209
ABCB1	1.00919	0.0244421
DHX58	0.925282	0.0244421
PRKCA	0.607142	0.0244421
HPS6	-0.661611	0.0244421
ZWILCH	-1.13745	0.0246145
HS6ST1	-0.749135	0.0246164
RANBP1	-0.574041	0.0246546
PTPRK	0.659056	0.0249059
DHX33	-0.564385	0.0249059
LNPEP	0.839149	0.0249779
TIMM13	-0.643579	0.0249872
CLUH	-0.660582	0.0249924
HES2	0.594235	0.0250247
RRS1	-0.871635	0.0250259
EEF2K	-0.516646	0.0250288
SDCBP	0.657181	0.0253927
POLR2J3	1.16296	0.0255101
GPN3	-0.734475	0.0255101
TRAIP	-0.813806	0.0255101
PRSS23	0.512962	0.0256702
IFRD2	-0.578789	0.0256702
STUB1	-0.679942	0.025769
PSKH1	0.59802	0.0259602
LMCD1	-0.940714	0.0259674
TMC6	0.721792	0.0260445
ACBD5	0.56529	0.0262858
KLHL23	-0.917933	0.0264648
FIRRM	-1.19134	0.0267963
MICAL2	-0.538295	0.0269262
JMJD8	-0.672851	0.0270435
TNFRSF14	0.732418	0.0272076
MRPL52	-0.530947	0.0272116
KDM5C	-0.489673	0.0272803
PLCB2	0.949002	0.0273007
FAM72D	-3.63056	0.0273007
IDH2	-0.560384	0.0275273
MDC1	-0.517228	0.027556
CARD11	-0.585848	0.0276695
SQOR	0.772205	0.0278941
ERAP2	0.557272	0.0280624
RECK	0.552261	0.0282617
MIA3	0.588561	0.0289145
H2BC21	-2.55375	0.0289894
SP100	0.705593	0.0290017
DYNC1H1	0.486165	0.0291152
ZDHHC7	-0.522739	0.0291152
EPOP	-1.04386	0.0291152
MMRN2	0.527489	0.0292646
FOXJ2	-0.603874	0.0293224
DNA2	-1.31155	0.0294058
SLFN5	0.743293	0.0295121
PAQR4	-0.826657	0.0295121
PNMA6A	1.27619	0.0296674
CPQ	0.620174	0.0296674
CYBRD1	0.555376	0.0296695
PLK2	0.568031	0.0297629
MAP3K2	0.853026	0.0300029
CCDC200	1.65981	0.030096
MPZ	0.927502	0.030096
CTSO	0.838427	0.030096
TMEM154	0.660137	0.030096
ACSS2	0.56795	0.030096
GDF6	-1.18746	0.0301479
ZNF584	-0.725015	0.0302179
GFOD1	0.503888	0.0304291
STX3	0.634285	0.0304541
ZNF175	0.707909	0.0306162
ITGA4	-0.901919	0.0308555
ADAM19	0.47595	0.0309095
MTHFD1	-0.577228	0.0309693
NABP1	0.622526	0.0310352
FAM110D	1.09289	0.0310587
RPS6KA1	-0.757957	0.0310587
RNF149	0.556938	0.0311803
CSE1L	-0.562751	0.0311803
THRA	-0.628296	0.0311999
APH1B	0.575539	0.0313896
MYLIP	0.579647	0.0314244
ADAMTS9	0.569751	0.0314244
TTLL12	-0.637469	0.0314244
BMERB1	-0.694616	0.0314244
FBRSL1	-0.739958	0.0314244
MFSD6	-1.01575	0.0314413
TMCC1	0.5755	0.0315949
EGFR	0.798541	0.0317542
DUS3L	-0.682957	0.0317542
KLHL28	1.1968	0.0320596
JAG2	0.645002	0.0320746
ROBO3	-0.775757	0.03264
ARRDC3	0.744164	0.0327274
SPCS2	0.674365	0.0327274
RFC4	-0.834403	0.0327274
HYAL3	-0.876639	0.0327274
CEP112	0.853866	0.0327294
CBX4	-0.742937	0.0327372
ATF6	0.515929	0.032876
CAVIN3	0.706074	0.0330325
ATP6AP1	0.505482	0.0330325
NEFH	-0.660968	0.0331002
GTF2B	0.825304	0.0333162
GLG1	0.475401	0.0336737
LRP3	-0.776729	0.0336737
PHGDH	-0.645325	0.0339272
ZNF544	-0.772763	0.0340827
PGAM5	-0.589894	0.0341054
C5orf15	0.54915	0.0341459
RTN1	1.62971	0.0342816
CENPV	-0.579085	0.0344022
SZRD1	-0.573148	0.0345379
NRARP	-0.622356	0.0345379
FLT4	0.81664	0.0346152
IFIT3	2.0811	0.034817
NMT2	0.609995	0.034817
PDE7A	-1.17958	0.0348608
CD274	0.797384	0.03489
SLC27A3	0.683662	0.03489
WDR4	-0.565704	0.03489
UQCC4	-0.794606	0.03489
ITGAV	0.599385	0.0349236
IDI1	0.508101	0.0352201
SPINK5	1.64964	0.0356037
GREB1L	0.813915	0.0356865
NACC1	-0.662422	0.0358967
LEPROT	0.484041	0.0358994
STAT3	0.46529	0.0358994
ERCC6L	-1.07881	0.0362123
PER2	-0.766651	0.036321
GPR107	0.465723	0.0365475
NDC1	-0.707831	0.0366699
SNCG	0.660353	0.03682
CALR	0.457517	0.0368804
CEP85	-0.647672	0.0368804
PCYOX1	0.48986	0.0369039
RNF14	0.545943	0.0369622
SLC29A4	-0.959511	0.0370415
TBPL1	-1.18561	0.0370415
EXOC3L1	0.824332	0.0376838
ARHGAP12	0.83546	0.0378531
FAM216A	-0.786574	0.0381155
ATP2A2	0.491202	0.0381962
EPS8L2	-1.42934	0.038225
HSPB8	0.509885	0.0383452
HMGCR	0.609998	0.0383612
RRP1	-0.616065	0.0383612
NR1H2	-0.662303	0.0383612
SRPX2	0.436119	0.0385564
HMMR	-0.809895	0.0386596
HM13	0.44315	0.0392111
CEP78	-0.670221	0.0392474
LARS2	-0.540747	0.0394215
ANGPT1	1.49872	0.0396775
HDAC1	0.468415	0.0396775
LMO7	-0.564024	0.0396775
CNOT11	-0.543788	0.039858
PBK	-0.824385	0.0399901
PTPN4	0.841067	0.0399984
NASP	-0.499636	0.0399984
IMPA2	-1.36641	0.0399984
SNRPA	-0.486614	0.0403667
AK5	-0.690565	0.0403667
ANKLE1	-1.14266	0.0403667
TAP1	0.654426	0.0404478
PLEKHG3	-0.870764	0.0405464
PSORS1C1	0.886211	0.0406754
PCNT	-0.465848	0.0407183
KCNIP2	3.29061	0.0407717
NIBAN1	-0.761821	0.0407717
PTK7	-0.715467	0.041028
EZH2	-0.641886	0.041091
DPY19L1	0.516007	0.0413409
PPM1J	-1.90302	0.0418692
TNFRSF11B	2.65474	0.0421119
AURKA	-0.709858	0.0421119
TBC1D31	-1.13709	0.0421119
C11orf96	0.997693	0.0421675
EXOSC6	-0.549536	0.0421675
ATP1A1	0.46585	0.042247
TMEM201	-0.637716	0.042247
SERINC3	0.470218	0.0425481
MRTO4	-0.482303	0.0426525
PTGES3	-0.572515	0.0426525
DCHS1	0.537667	0.0428057
SLC2A14	1.2644	0.0428536
PPRC1	-0.468663	0.0428536
TNFRSF10D	0.576694	0.042912
ERG28	0.457168	0.042912
ATAD3A	-0.638314	0.0429382
SSH1	0.432387	0.0430377
PLAAT4	1.03773	0.0432817
POLE2	-1.21043	0.0432817
MTFR2	-1.28764	0.0432817
PLS1	-3.21762	0.0434014
H2BC9	-0.953015	0.0439694
OAZ3	1.30065	0.0442277
FTL	0.521344	0.0443778
ACOX2	0.970092	0.0447495
PAXIP1	-0.558872	0.0447618
BCAS4	-1.27361	0.0447618
C12orf43	-0.517591	0.0449605
PDIA5	0.443127	0.0450806
ZBTB5	-0.67742	0.0451282
ID2	1.08975	0.0453085
KIAA1217	0.683443	0.0453085
DCTPP1	-0.48344	0.0453085
FAM32A	-0.476763	0.0454511
IDH1	0.506165	0.0454612
GSTCD	-0.716167	0.0455087
ATRIP	-0.560407	0.0456302
EPHX1	0.553288	0.045647
MTHFD2	-0.554612	0.0456523
FAT4	0.533616	0.045682
MYO19	-0.470298	0.0457792
CRISPLD1	0.855863	0.045887
HSP90B1	0.560239	0.0461478
EVI5L	-0.643887	0.0466066
PLAU	0.559066	0.0468073
CLMN	0.762202	0.0468947
RAB3IP	-0.800449	0.0471191
LRRC20	-0.670917	0.0472075
PLLP	0.787168	0.0473564
VCP	0.441673	0.0473564
PRPS2	-0.631948	0.0473564
ANGPT2	0.589645	0.0474062
THOC6	-0.718177	0.0474062
HK2	-0.523044	0.0475097
LAMB4	1.31968	0.0478448
CSTB	0.624458	0.0479584
NUP62	-0.478958	0.0480052
GGCT	-0.760726	0.0480052
ARMC6	-0.601213	0.0480924
NMRK1	0.694078	0.0481441
DZIP1L	-1.09635	0.0482994
SCUBE1	0.942518	0.0483258
LRCH1	0.600205	0.0487885
HDGF	-0.428528	0.0492379
PLEKHB2	0.433203	0.0493109
PDIA6	0.534875	0.0493439
SOCS4	-0.834465	0.0493439
STAB1	0.59998	0.0493675
ZNF664	-0.593338	0.0495924
