## Supplementary Table 2 for "An Ovol1 Variant in Endothelial Cells Regulates Slug and is Essential for Pathological Angiogenesis"

### Sheet: Sheet1
Supplementary Table 2: GO Term Analysis of si-Ovol1 vs. si-Ctrl DEGs
Analysis Type:	PANTHER Overrepresentation Test (Released 20240807)
Annotation Version and Release Date:	GO Ontology database DOI: 10.XXXX/zenodo.XXXXXXXX Released 2025-10-05
Analyzed List:	Client Text Box Input (Homo sapiens)
Reference List:	Homo sapiens (all genes in database)
Test Type:	FISHER
Correction:	FDR
GO biological process complete	Homo sapiens - REFLIST (20580)	Client Text Box Input (1131)	Client Text Box Input (expected)	Client Text Box Input (over/under)	Client Text Box Input (fold Enrichment)	Client Text Box Input (raw P-value)	Client Text Box Input (FDR)
meiotic chromosome condensation (GO:0010032)	6	6	0.33	+	18.2	2.72e-08	2.34e-06
regulation of chloride transport (GO:2001225)	3	3	0.16	+	18.2	0.000166	0.00659
positive regulation of G2/MI transition of meiotic cell cycle (GO:0110032)	3	3	0.16	+	18.2	0.000166	0.00658
spindle assembly involved in female meiosis I (GO:0007057)	4	4	0.22	+	18.2	9.08e-06	0.000489
meiotic cell cycle phase transition (GO:0044771)	3	3	0.16	+	18.2	0.000166	0.00656
positive regulation of chromosome condensation (GO:1905821)	8	8	0.44	+	18.2	8.13e-11	9.68e-09
dTTP metabolic process (GO:0046075)	5	4	0.27	+	14.56	4.34e-05	0.00196
nuclear cell cycle DNA replication initiation (GO:1902315)	5	4	0.27	+	14.56	4.34e-05	0.00195
cell cycle DNA replication initiation (GO:1902292)	5	4	0.27	+	14.56	4.34e-05	0.00195
dTTP biosynthetic process (GO:0006235)	5	4	0.27	+	14.56	4.34e-05	0.00194
pyrimidine deoxyribonucleoside triphosphate biosynthetic process (GO:0009212)	5	4	0.27	+	14.56	4.34e-05	0.00193
mitotic DNA replication initiation (GO:1902975)	5	4	0.27	+	14.56	4.34e-05	0.00193
mitotic DNA replication (GO:1902969)	13	10	0.71	+	14	5.94e-11	7.32e-09
chromosomal DNA methylation maintenance following DNA replication (GO:0141119)	4	3	0.22	+	13.65	0.000635	0.0211
positive regulation of meiotic cell cycle phase transition (GO:1901995)	4	3	0.22	+	13.65	0.000635	0.0211
double-strand break repair via break-induced replication (GO:0000727)	12	9	0.66	+	13.65	8.39e-10	9.1e-08
establishment of meiotic spindle orientation (GO:0051296)	4	3	0.22	+	13.65	0.000635	0.021
lens fiber cell apoptotic process (GO:1990086)	4	3	0.22	+	13.65	0.000635	0.021
negative regulation of ubiquitin protein ligase activity (GO:1904667)	4	3	0.22	+	13.65	0.000635	0.0209
positive regulation of DNA-directed DNA polymerase activity (GO:1900264)	8	6	0.44	+	13.65	6.92e-07	4.61e-05
deoxyribonucleoside diphosphate biosynthetic process (GO:0009189)	4	3	0.22	+	13.65	0.000635	0.0209
mitotic spindle midzone assembly (GO:0051256)	11	8	0.6	+	13.23	1.16e-08	1.05e-06
mitotic spindle elongation (GO:0000022)	11	8	0.6	+	13.23	1.16e-08	1.04e-06
nuclear DNA replication (GO:0033260)	23	16	1.26	+	12.66	1.06e-15	2.42e-13
spindle elongation (GO:0051231)	13	9	0.71	+	12.6	2.59e-09	2.69e-07
cell cycle DNA replication (GO:0044786)	24	16	1.32	+	12.13	3.03e-15	6.47e-13
DNA strand elongation involved in DNA replication (GO:0006271)	15	10	0.82	+	12.13	5.64e-10	6.16e-08
negative regulation of ubiquitin-protein transferase activity (GO:0051444)	6	4	0.33	+	12.13	0.000124	0.00508
centrosome separation (GO:0051299)	9	6	0.49	+	12.13	1.98e-06	0.000121
CENP-A containing chromatin assembly (GO:0034080)	11	7	0.6	+	11.58	4.04e-07	2.83e-05
telomere maintenance via semi-conservative replication (GO:0032201)	8	5	0.44	+	11.37	2.42e-05	0.00118
pyrimidine deoxyribonucleoside triphosphate metabolic process (GO:0009211)	8	5	0.44	+	11.37	2.42e-05	0.00118
positive regulation of chromosome separation (GO:1905820)	33	20	1.81	+	11.03	1.55e-17	4.7e-15
positive regulation of chromosome segregation (GO:0051984)	30	18	1.65	+	10.92	8.46e-16	1.98e-13
regulation of chromosome condensation (GO:0060623)	15	9	0.82	+	10.92	1.64e-08	1.45e-06
nuclear pore localization (GO:0051664)	5	3	0.27	+	10.92	0.00152	0.0437
meiotic chromosome separation (GO:0051307)	5	3	0.27	+	10.92	0.00152	0.0436
positive regulation of ubiquitin protein ligase activity (GO:1904668)	5	3	0.27	+	10.92	0.00152	0.0436
regulation of ubiquitin protein ligase activity (GO:1904666)	10	6	0.55	+	10.92	4.72e-06	0.000273
Tie signaling pathway (GO:0048014)	5	3	0.27	+	10.92	0.00152	0.0435
DNA strand elongation (GO:0022616)	20	12	1.1	+	10.92	5.99e-11	7.32e-09
DNA strand invasion (GO:0042148)	5	3	0.27	+	10.92	0.00152	0.0434
response to glycoside (GO:1903416)	5	3	0.27	+	10.92	0.00152	0.0433
attachment of mitotic spindle microtubules to kinetochore (GO:0051315)	17	10	0.93	+	10.7	3.3e-09	3.33e-07
DNA replication checkpoint signaling (GO:0000076)	26	15	1.43	+	10.5	5.02e-13	8.39e-11
regulation of G2/MI transition of meiotic cell cycle (GO:0110030)	7	4	0.38	+	10.4	0.000278	0.0103
DNA replication-dependent chromatin assembly (GO:0006335)	7	4	0.38	+	10.4	0.000278	0.0102
regulation of Fas signaling pathway (GO:1902044)	7	4	0.38	+	10.4	0.000278	0.0102
spindle midzone assembly (GO:0051255)	14	8	0.77	+	10.4	1.81e-07	1.33e-05
pyrimidine deoxyribonucleotide biosynthetic process (GO:0009221)	9	5	0.49	+	10.11	5.2e-05	0.00226
spindle assembly involved in female meiosis (GO:0007056)	13	7	0.71	+	9.8	1.9e-06	0.000117
regulation of DNA-templated DNA replication initiation (GO:0030174)	21	11	1.15	+	9.53	2.79e-09	2.86e-07
DNA replication initiation (GO:0006270)	29	15	1.59	+	9.41	4.31e-12	6.46e-10
kinetochore organization (GO:0051383)	33	17	1.81	+	9.37	1.71e-13	3.07e-11
positive regulation of mitotic sister chromatid separation (GO:1901970)	22	11	1.21	+	9.1	5.3e-09	5.21e-07
mitotic spindle assembly checkpoint signaling (GO:0007094)	30	15	1.65	+	9.1	8.18e-12	1.18e-09
mitotic spindle checkpoint signaling (GO:0071174)	30	15	1.65	+	9.1	8.18e-12	1.17e-09
spindle assembly checkpoint signaling (GO:0071173)	30	15	1.65	+	9.1	8.18e-12	1.15e-09
DNA strand resection involved in replication fork processing (GO:0110025)	8	4	0.44	+	9.1	0.000531	0.0183
positive regulation of attachment of mitotic spindle microtubules to kinetochore (GO:1902425)	8	4	0.44	+	9.1	0.000531	0.0182
regulation of attachment of mitotic spindle microtubules to kinetochore (GO:1902423)	10	5	0.55	+	9.1	9.93e-05	0.00412
mitotic chromosome condensation (GO:0007076)	16	8	0.88	+	9.1	7.03e-07	4.67e-05
metaphase/anaphase transition of cell cycle (GO:0044784)	8	4	0.44	+	9.1	0.000531	0.0182
positive regulation of mitotic cytokinesis (GO:1903490)	12	6	0.66	+	9.1	1.89e-05	0.000939
negative regulation of mitotic sister chromatid separation (GO:2000816)	33	16	1.81	+	8.82	3e-12	4.69e-10
negative regulation of mitotic sister chromatid segregation (GO:0033048)	33	16	1.81	+	8.82	3e-12	4.64e-10
negative regulation of sister chromatid segregation (GO:0033046)	33	16	1.81	+	8.82	3e-12	4.59e-10
negative regulation of mitotic metaphase/anaphase transition (GO:0045841)	33	16	1.81	+	8.82	3e-12	4.54e-10
spindle checkpoint signaling (GO:0031577)	31	15	1.7	+	8.8	1.5e-11	2.01e-09
regulation of attachment of spindle microtubules to kinetochore (GO:0051988)	23	11	1.26	+	8.7	9.66e-09	8.94e-07
meiotic spindle assembly (GO:0090306)	17	8	0.93	+	8.56	1.26e-06	8.09e-05
2'-deoxyribonucleotide biosynthetic process (GO:0009265)	17	8	0.93	+	8.56	1.26e-06	8.06e-05
deoxyribonucleotide biosynthetic process (GO:0009263)	17	8	0.93	+	8.56	1.26e-06	8.02e-05
deoxyribose phosphate biosynthetic process (GO:0046385)	17	8	0.93	+	8.56	1.26e-06	7.99e-05
regulation of metaphase plate congression (GO:0090235)	15	7	0.82	+	8.49	6.48e-06	0.000359
female meiosis I (GO:0007144)	13	6	0.71	+	8.4	3.34e-05	0.00157
mitotic DNA replication checkpoint signaling (GO:0033314)	13	6	0.71	+	8.4	3.34e-05	0.00157
negative regulation of metaphase/anaphase transition of cell cycle (GO:1902100)	35	16	1.92	+	8.32	9.41e-12	1.29e-09
negative regulation of chromosome separation (GO:1905819)	35	16	1.92	+	8.32	9.41e-12	1.28e-09
positive regulation of attachment of spindle microtubules to kinetochore (GO:0051987)	11	5	0.6	+	8.27	0.000174	0.00682
kinetochore assembly (GO:0051382)	29	13	1.59	+	8.16	1.16e-09	1.24e-07
negative regulation of chromosome segregation (GO:0051985)	36	16	1.98	+	8.09	1.61e-11	2.12e-09
negative regulation of fat cell proliferation (GO:0070345)	9	4	0.49	+	8.09	0.000915	0.0284
positive regulation of mitotic sister chromatid segregation (GO:0062033)	9	4	0.49	+	8.09	0.000915	0.0284
regulation of chromosome separation (GO:1905818)	85	37	4.67	+	7.92	1.75e-24	9.09e-22
protein folding in endoplasmic reticulum (GO:0034975)	12	5	0.66	+	7.58	0.000284	0.0104
cell cycle G2/M phase transition (GO:0044839)	58	24	3.19	+	7.53	9.65e-16	2.23e-13
protein-DNA covalent cross-linking repair (GO:0106300)	10	4	0.55	+	7.28	0.00146	0.0422
centromeric sister chromatid cohesion (GO:0070601)	10	4	0.55	+	7.28	0.00146	0.0421
regulation of ubiquitin-protein transferase activity (GO:0051438)	20	8	1.1	+	7.28	5.65e-06	0.000321
tetrahydrofolate interconversion (GO:0035999)	10	4	0.55	+	7.28	0.00146	0.0421
mitotic intra-S DNA damage checkpoint signaling (GO:0031573)	20	8	1.1	+	7.28	5.65e-06	0.000319
meiotic spindle organization (GO:0000212)	25	10	1.37	+	7.28	3.7e-07	2.62e-05
regulation of mitotic sister chromatid separation (GO:0010965)	70	28	3.85	+	7.28	1.14e-17	3.62e-15
negative regulation of mitotic nuclear division (GO:0045839)	40	16	2.2	+	7.28	1.12e-10	1.33e-08
G2/M transition of mitotic cell cycle (GO:0000086)	53	21	2.91	+	7.21	1.7e-13	3.1e-11
regulation of mitotic sister chromatid segregation (GO:0033047)	66	26	3.63	+	7.17	2.61e-16	6.91e-14
regulation of spindle checkpoint (GO:0090231)	33	13	1.81	+	7.17	7.97e-09	7.47e-07
mitotic spindle organization (GO:0007052)	100	39	5.5	+	7.1	1.36e-23	6.81e-21
positive regulation of mitotic metaphase/anaphase transition (GO:0045842)	18	7	0.99	+	7.08	2.77e-05	0.00132
regulation of mitotic cell cycle spindle assembly checkpoint (GO:0090266)	32	12	1.76	+	6.82	5.8e-08	4.74e-06
regulation of mitotic spindle checkpoint (GO:1903504)	32	12	1.76	+	6.82	5.8e-08	4.71e-06
protein K6-linked ubiquitination (GO:0085020)	16	6	0.88	+	6.82	0.000135	0.00549
mitotic spindle assembly (GO:0090307)	51	19	2.8	+	6.78	8.94e-12	1.25e-09
attachment of spindle microtubules to kinetochore (GO:0008608)	35	13	1.92	+	6.76	1.85e-08	1.62e-06
positive regulation of G2/M transition of mitotic cell cycle (GO:0010971)	27	10	1.48	+	6.74	8.63e-07	5.63e-05
positive regulation of metaphase/anaphase transition of cell cycle (GO:1902101)	19	7	1.04	+	6.7	4.17e-05	0.0019
mitotic sister chromatid segregation (GO:0000070)	147	54	8.08	+	6.68	1.27e-30	1.09e-27
positive regulation of cell cycle G2/M phase transition (GO:1902751)	30	11	1.65	+	6.67	2.73e-07	1.97e-05
sister chromatid segregation (GO:0000819)	151	55	8.3	+	6.63	6.05e-31	5.49e-28
regulation of meiotic cell cycle phase transition (GO:1901993)	14	5	0.77	+	6.5	0.000655	0.0214
base-excision repair, gap-filling (GO:0006287)	14	5	0.77	+	6.5	0.000655	0.0214
zymosterol biosynthetic process (GO:0036197)	14	5	0.77	+	6.5	0.000655	0.0213
zymosterol metabolic process (GO:0036196)	14	5	0.77	+	6.5	0.000655	0.0213
microtubule depolymerization (GO:0007019)	17	6	0.93	+	6.42	0.000199	0.00774
positive regulation of mitotic cell cycle spindle assembly checkpoint (GO:0090267)	20	7	1.1	+	6.37	6.12e-05	0.00264
DNA synthesis involved in DNA replication (GO:0090592)	26	9	1.43	+	6.3	5.91e-06	0.000332
mitotic nuclear division (GO:0140014)	171	59	9.4	+	6.28	1.3e-31	1.35e-28
regulation of cell cycle checkpoint (GO:1901976)	59	20	3.24	+	6.17	1.92e-11	2.47e-09
positive regulation of cell cycle checkpoint (GO:1901978)	27	9	1.48	+	6.07	8.44e-06	0.000458
termination of RNA polymerase I transcription (GO:0006363)	15	5	0.82	+	6.07	0.000939	0.029
negative regulation of nuclear division (GO:0051784)	48	16	2.64	+	6.07	2.65e-09	2.73e-07
negative regulation of cell division (GO:0051782)	15	5	0.82	+	6.07	0.000939	0.029
negative regulation of adenylate cyclase-activating G protein-coupled receptor signaling pathway (GO:0106072)	15	5	0.82	+	6.07	0.000939	0.0289
positive regulation of spindle checkpoint (GO:0090232)	21	7	1.15	+	6.07	8.74e-05	0.00367
chromosome condensation (GO:0030261)	42	14	2.31	+	6.07	2.63e-08	2.27e-06
cell cycle checkpoint signaling (GO:0000075)	160	53	8.79	+	6.03	1.6e-27	1.22e-24
microtubule cytoskeleton organization involved in mitosis (GO:1902850)	134	44	7.36	+	5.97	6.87e-23	3.33e-20
DNA-templated DNA replication (GO:0006261)	148	48	8.13	+	5.9	1.39e-24	7.76e-22
protein localization to chromosome, centromeric region (GO:0071459)	25	8	1.37	+	5.82	3.79e-05	0.00175
translesion synthesis (GO:0019985)	25	8	1.37	+	5.82	3.79e-05	0.00175
spindle assembly (GO:0051225)	107	34	5.88	+	5.78	1.72e-17	5.09e-15
regulation of mitotic metaphase/anaphase transition (GO:0030071)	101	32	5.55	+	5.77	1.68e-16	4.51e-14
mitotic cell cycle checkpoint signaling (GO:0007093)	120	38	6.59	+	5.76	2.49e-19	9.27e-17
spindle organization (GO:0007051)	174	55	9.56	+	5.75	2.37e-27	1.72e-24
DNA integrity checkpoint signaling (GO:0031570)	114	36	6.27	+	5.75	2.43e-18	8.84e-16
negative regulation of vascular permeability (GO:0043116)	19	6	1.04	+	5.75	0.000397	0.0139
regulation of chromosome segregation (GO:0051983)	143	45	7.86	+	5.73	1.61e-22	7.32e-20
regulation of DNA-templated DNA replication (GO:0090329)	51	16	2.8	+	5.71	7.22e-09	6.85e-07
female meiotic nuclear division (GO:0007143)	45	14	2.47	+	5.66	7.1e-08	5.67e-06
regulation of metaphase/anaphase transition of cell cycle (GO:1902099)	104	32	5.72	+	5.6	4.36e-16	1.06e-13
mitotic metaphase chromosome alignment (GO:0007080)	62	19	3.41	+	5.58	4.43e-10	4.92e-08
regulation of mitotic cytokinesis (GO:1902412)	20	6	1.1	+	5.46	0.000541	0.0185
regulation of mitotic nuclear division (GO:0007088)	128	38	7.03	+	5.4	3e-18	1.06e-15
DNA replication (GO:0006260)	237	70	13.02	+	5.37	2.07e-32	2.31e-29
hyaluronan catabolic process (GO:0030214)	17	5	0.93	+	5.35	0.00176	0.0495
nuclear chromosome segregation (GO:0098813)	245	72	13.46	+	5.35	3.76e-33	4.97e-30
regulation of sister chromatid segregation (GO:0033045)	116	34	6.37	+	5.33	2.76e-16	7.18e-14
mitotic sister chromatid cohesion (GO:0007064)	24	7	1.32	+	5.31	0.000225	0.00856
negative regulation of chromosome organization (GO:2001251)	79	23	4.34	+	5.3	2.13e-11	2.71e-09
metaphase chromosome alignment (GO:0051310)	93	27	5.11	+	5.28	4.16e-13	7.04e-11
DNA damage tolerance (GO:0006301)	35	10	1.92	+	5.2	1.26e-05	0.000649
positive regulation of cytokinesis (GO:0032467)	49	14	2.69	+	5.2	2.34e-07	1.7e-05
vascular endothelial growth factor signaling pathway (GO:0038084)	21	6	1.15	+	5.2	0.000722	0.0231
antigen processing and presentation of endogenous peptide antigen via MHC class I (GO:0019885)	21	6	1.15	+	5.2	0.000722	0.023
chromosome segregation (GO:0007059)	347	99	19.07	+	5.19	4.8e-44	1.4e-40
regulation of DNA damage checkpoint (GO:2000001)	25	7	1.37	+	5.09	0.000298	0.0108
pyrimidine nucleoside triphosphate metabolic process (GO:0009147)	25	7	1.37	+	5.09	0.000298	0.0107
interstrand cross-link repair (GO:0036297)	43	12	2.36	+	5.08	2.25e-06	0.000135
antigen processing and presentation of peptide antigen via MHC class I (GO:0002474)	36	10	1.98	+	5.05	1.65e-05	0.000837
mitotic cell cycle process (GO:1903047)	508	141	27.92	+	5.05	3.73e-61	5.43e-57
mitotic DNA integrity checkpoint signaling (GO:0044774)	76	21	4.18	+	5.03	4.63e-10	5.1e-08
positive regulation of mitotic cell cycle phase transition (GO:1901992)	91	25	5	+	5	1.19e-11	1.6e-09
glomerulus vasculature development (GO:0072012)	22	6	1.21	+	4.96	0.000947	0.0291
DNA-templated DNA replication maintenance of fidelity (GO:0045005)	66	18	3.63	+	4.96	1.01e-08	9.32e-07
centriole replication (GO:0007099)	26	7	1.43	+	4.9	0.000388	0.0136
mitotic G2/M transition checkpoint (GO:0044818)	56	15	3.08	+	4.87	2.22e-07	1.62e-05
regulation of nuclear division (GO:0051783)	157	42	8.63	+	4.87	3.64e-18	1.23e-15
telomere maintenance via telomere lengthening (GO:0010833)	30	8	1.65	+	4.85	0.00016	0.00646
regulation of G2/M transition of mitotic cell cycle (GO:0010389)	105	28	5.77	+	4.85	1.56e-12	2.52e-10
sister chromatid cohesion (GO:0007062)	49	13	2.69	+	4.83	1.6e-06	0.0001
DNA damage checkpoint signaling (GO:0000077)	102	27	5.61	+	4.82	4.71e-12	6.98e-10
negative regulation of cell cycle phase transition (GO:1901988)	227	60	12.48	+	4.81	4.23e-25	2.56e-22
mitotic DNA damage checkpoint signaling (GO:0044773)	72	19	3.96	+	4.8	7.21e-09	6.9e-07
regulation of cell cycle G2/M phase transition (GO:1902749)	118	31	6.48	+	4.78	1.55e-13	2.86e-11
positive regulation of DNA replication (GO:0045740)	42	11	2.31	+	4.77	1.16e-05	0.000609
antigen processing and presentation of endogenous peptide antigen (GO:0002483)	23	6	1.26	+	4.75	0.00122	0.0366
one-carbon metabolic process (GO:0006730)	23	6	1.26	+	4.75	0.00122	0.0365
telomere maintenance via telomerase (GO:0007004)	23	6	1.26	+	4.75	0.00122	0.0364
regulation of adenylate cyclase-activating G protein-coupled receptor signaling pathway (GO:0106070)	23	6	1.26	+	4.75	0.00122	0.0363
meiotic chromosome segregation (GO:0045132)	98	25	5.39	+	4.64	6.96e-11	8.43e-09
mitotic cell cycle (GO:0000278)	585	149	32.15	+	4.63	2.8e-59	1.36e-55
replication fork processing (GO:0031297)	59	15	3.24	+	4.63	4.67e-07	3.22e-05
cell cycle phase transition (GO:0044770)	154	39	8.46	+	4.61	4.4e-16	1.05e-13
positive regulation of cell cycle phase transition (GO:1901989)	111	28	6.1	+	4.59	6.79e-12	9.88e-10
chromosome localization (GO:0050000)	115	29	6.32	+	4.59	2.89e-12	4.57e-10
nuclear division (GO:0000280)	330	83	18.14	+	4.58	1.25e-32	1.52e-29
nuclear migration (GO:0007097)	28	7	1.54	+	4.55	0.000635	0.0212
positive regulation of DNA biosynthetic process (GO:2000573)	44	11	2.42	+	4.55	1.89e-05	0.000942
mitotic G2 DNA damage checkpoint signaling (GO:0007095)	36	9	1.98	+	4.55	0.000108	0.00447
chromosome organization (GO:0051276)	428	107	23.52	+	4.55	1.23e-41	2.98e-38
kidney vasculature development (GO:0061440)	24	6	1.32	+	4.55	0.00156	0.0442
renal system vasculature development (GO:0061437)	24	6	1.32	+	4.55	0.00156	0.0441
negative regulation of cell cycle process (GO:0010948)	277	69	15.22	+	4.53	5.17e-27	3.58e-24
mitotic cell cycle phase transition (GO:0044772)	142	35	7.8	+	4.49	3.43e-14	6.83e-12
positive regulation of cell cycle process (GO:0090068)	269	66	14.78	+	4.46	1.76e-25	1.11e-22
sprouting angiogenesis (GO:0002040)	66	16	3.63	+	4.41	3.94e-07	2.78e-05
centriole assembly (GO:0098534)	33	8	1.81	+	4.41	0.000329	0.0117
negative regulation of mitotic cell cycle phase transition (GO:1901991)	161	39	8.85	+	4.41	2.2e-15	4.78e-13
organelle fission (GO:0048285)	358	85	19.67	+	4.32	2.05e-31	1.98e-28
double-strand break repair via homologous recombination (GO:0000724)	123	29	6.76	+	4.29	1.75e-11	2.29e-09
negative regulation of viral genome replication (GO:0045071)	51	12	2.8	+	4.28	1.55e-05	0.000789
protein localization to chromosome (GO:0034502)	85	20	4.67	+	4.28	2.46e-08	2.14e-06
recombinational repair (GO:0000725)	128	30	7.03	+	4.26	9.23e-12	1.28e-09
negative regulation of G2/M transition of mitotic cell cycle (GO:0010972)	73	17	4.01	+	4.24	3.2e-07	2.28e-05
centrosome duplication (GO:0051298)	43	10	2.36	+	4.23	8.78e-05	0.00368
negative regulation of cell cycle G2/M phase transition (GO:1902750)	75	17	4.12	+	4.12	4.85e-07	3.32e-05
regulation of chromosome organization (GO:0033044)	252	57	13.85	+	4.12	2.49e-20	1.03e-17
positive regulation of mitotic cell cycle (GO:0045931)	124	28	6.81	+	4.11	1.16e-10	1.36e-08
centrosome cycle (GO:0007098)	102	23	5.61	+	4.1	5.39e-09	5.26e-07
DNA biosynthetic process (GO:0071897)	98	22	5.39	+	4.08	1.26e-08	1.12e-06
double-strand break repair (GO:0006302)	224	50	12.31	+	4.06	9.83e-18	3.18e-15
regulation of meiotic nuclear division (GO:0040020)	36	8	1.98	+	4.04	0.000619	0.0208
protein localization to chromatin (GO:0071168)	36	8	1.98	+	4.04	0.000619	0.0207
positive regulation of chromosome organization (GO:2001252)	104	23	5.72	+	4.02	8.02e-09	7.47e-07
signal transduction in response to DNA damage (GO:0042770)	154	34	8.46	+	4.02	2.37e-12	3.78e-10
negative regulation of mitotic cell cycle (GO:0045930)	210	46	11.54	+	3.99	4.35e-16	1.07e-13
base-excision repair (GO:0006284)	46	10	2.53	+	3.96	0.000161	0.00645
pyrimidine-containing compound biosynthetic process (GO:0072528)	46	10	2.53	+	3.96	0.000161	0.00643
regulation of vascular permeability (GO:0043114)	51	11	2.8	+	3.92	8.22e-05	0.00347
mitotic cytokinesis (GO:0000281)	89	19	4.89	+	3.88	2.85e-07	2.04e-05
2'-deoxyribonucleotide metabolic process (GO:0009394)	47	10	2.58	+	3.87	0.000194	0.0076
positive regulation of mitotic nuclear division (GO:0045840)	47	10	2.58	+	3.87	0.000194	0.00758
regulation of cytokinesis (GO:0032465)	99	21	5.44	+	3.86	7.67e-08	6.09e-06
telomere maintenance (GO:0000723)	104	22	5.72	+	3.85	3.98e-08	3.36e-06
meiotic cell cycle process (GO:1903046)	204	43	11.21	+	3.84	1.69e-14	3.46e-12
response to growth hormone (GO:0060416)	38	8	2.09	+	3.83	0.000907	0.0283
homologous recombination (GO:0035825)	76	16	4.18	+	3.83	2.97e-06	0.000177
cell division (GO:0051301)	523	110	28.74	+	3.83	2.75e-35	4.99e-32
meiotic nuclear division (GO:0140013)	181	38	9.95	+	3.82	6.47e-13	1.06e-10
deoxyribonucleotide metabolic process (GO:0009262)	48	10	2.64	+	3.79	0.000233	0.00885
cell cycle process (GO:0022402)	908	189	49.9	+	3.79	1.86e-60	1.35e-56
negative regulation of viral process (GO:0048525)	77	16	4.23	+	3.78	3.56e-06	0.00021
regulation of cell cycle phase transition (GO:1901987)	463	96	25.44	+	3.77	2.44e-30	1.97e-27
positive regulation of cell cycle (GO:0045787)	338	70	18.58	+	3.77	2.44e-22	1.04e-19
regulation of mitotic cell cycle phase transition (GO:1901990)	350	72	19.23	+	3.74	9.15e-23	4.29e-20
regulation of DNA replication (GO:0006275)	127	26	6.98	+	3.73	4.94e-09	4.88e-07
regulation of spindle organization (GO:0090224)	49	10	2.69	+	3.71	0.000279	0.0102
telomere organization (GO:0032200)	108	22	5.94	+	3.71	8.14e-08	6.36e-06
negative regulation of cell cycle (GO:0045786)	354	72	19.45	+	3.7	1.85e-22	8.14e-20
G1/S transition of mitotic cell cycle (GO:0000082)	79	16	4.34	+	3.69	5.07e-06	0.000291
regulation of cellular senescence (GO:2000772)	45	9	2.47	+	3.64	0.000653	0.0214
regulation of mitotic spindle organization (GO:0060236)	45	9	2.47	+	3.64	0.000653	0.0214
regulation of endothelial cell apoptotic process (GO:2000351)	55	11	3.02	+	3.64	0.000169	0.00667
microtubule organizing center organization (GO:0031023)	116	23	6.37	+	3.61	7.03e-08	5.65e-06
cell cycle G1/S phase transition (GO:0044843)	81	16	4.45	+	3.59	7.12e-06	0.00039
meiosis I cell cycle process (GO:0061982)	137	27	7.53	+	3.59	6e-09	5.81e-07
meiosis I (GO:0007127)	132	26	7.25	+	3.58	1.16e-08	1.04e-06
cell cycle (GO:0007049)	1006	197	55.29	+	3.56	1.44e-58	5.22e-55
cytokinetic process (GO:0032506)	46	9	2.53	+	3.56	0.000773	0.0245
meiotic cell cycle (GO:0051321)	279	54	15.33	+	3.52	3.65e-16	9.31e-14
regulation of DNA biosynthetic process (GO:2000278)	83	16	4.56	+	3.51	9.87e-06	0.000526
chromosome organization involved in meiotic cell cycle (GO:0070192)	68	13	3.74	+	3.48	7.25e-05	0.00311
regulation of cell cycle process (GO:0010564)	770	145	42.32	+	3.43	1.39e-40	2.89e-37
regulation of viral genome replication (GO:0045069)	80	15	4.4	+	3.41	2.63e-05	0.00126
DNA recombination (GO:0006310)	258	48	14.18	+	3.39	7.81e-14	1.47e-11
DNA repair (GO:0006281)	530	98	29.13	+	3.36	7.76e-27	5.13e-24
reciprocal meiotic recombination (GO:0007131)	66	12	3.63	+	3.31	0.000224	0.00857
reciprocal homologous recombination (GO:0140527)	66	12	3.63	+	3.31	0.000224	0.00855
regulation of meiotic cell cycle (GO:0051445)	72	13	3.96	+	3.29	0.000134	0.00544
type I interferon-mediated signaling pathway (GO:0060337)	50	9	2.75	+	3.28	0.00144	0.0419
regulation of mitotic cell cycle (GO:0007346)	518	93	28.47	+	3.27	1.56e-24	8.38e-22
membraneless organelle assembly (GO:0140694)	389	69	21.38	+	3.23	3.58e-18	1.24e-15
sulfur compound transport (GO:0072348)	68	12	3.74	+	3.21	0.000299	0.0108
positive regulation of nuclear division (GO:0051785)	63	11	3.46	+	3.18	0.000581	0.0197
positive regulation of endothelial cell migration (GO:0010595)	109	19	5.99	+	3.17	7.07e-06	0.000389
antigen processing and presentation of peptide antigen (GO:0048002)	69	12	3.79	+	3.16	0.000345	0.0122
positive regulation of cell cycle G1/S phase transition (GO:1902808)	58	10	3.19	+	3.14	0.00113	0.034
DNA metabolic process (GO:0006259)	779	134	42.81	+	3.13	3.67e-33	5.34e-30
cytoskeleton-dependent cytokinesis (GO:0061640)	118	20	6.48	+	3.08	6.36e-06	0.000354
microtubule polymerization or depolymerization (GO:0031109)	65	11	3.57	+	3.08	0.000765	0.0243
cellular response to interleukin-1 (GO:0071347)	77	13	4.23	+	3.07	0.000268	0.01
response to interleukin-1 (GO:0070555)	102	17	5.61	+	3.03	3.86e-05	0.00177
cytokinesis (GO:0000910)	120	20	6.59	+	3.03	8.26e-06	0.00045
positive regulation of cell division (GO:0051781)	97	16	5.33	+	3	7.35e-05	0.00314
pyrimidine-containing compound metabolic process (GO:0072527)	73	12	4.01	+	2.99	0.000587	0.0199
negative regulation of response to biotic stimulus (GO:0002832)	134	22	7.36	+	2.99	3.83e-06	0.000225
cellular response to type II interferon (GO:0071346)	86	14	4.73	+	2.96	0.000235	0.00887
spindle localization (GO:0051653)	68	11	3.74	+	2.94	0.00113	0.034
regulation of viral life cycle (GO:1903900)	112	18	6.16	+	2.92	3.82e-05	0.00176
regulation of endothelial cell migration (GO:0010594)	171	27	9.4	+	2.87	7.04e-07	4.65e-05
negative regulation of innate immune response (GO:0045824)	95	15	5.22	+	2.87	0.000202	0.00779
positive regulation of smooth muscle cell proliferation (GO:0048661)	76	12	4.18	+	2.87	0.000852	0.0268
homologous chromosome segregation (GO:0045143)	71	11	3.9	+	2.82	0.00162	0.0456
negative regulation of DNA metabolic process (GO:0051053)	136	21	7.47	+	2.81	1.67e-05	0.000842
nucleosome assembly (GO:0006334)	91	14	5	+	2.8	0.000429	0.0149
regulation of viral process (GO:0050792)	139	21	7.64	+	2.75	2.35e-05	0.00115
regulation of cell division (GO:0051302)	192	29	10.55	+	2.75	7.15e-07	4.7e-05
regulation of cell cycle (GO:0051726)	1106	167	60.78	+	2.75	4.02e-34	6.49e-31
response to ionizing radiation (GO:0010212)	140	21	7.69	+	2.73	2.62e-05	0.00127
nucleoside monophosphate metabolic process (GO:0009123)	80	12	4.4	+	2.73	0.00135	0.0397
DNA damage response (GO:0006974)	831	124	45.67	+	2.72	8.16e-25	4.74e-22
positive regulation of DNA metabolic process (GO:0051054)	281	41	15.44	+	2.65	1.07e-08	9.76e-07
regulation of DNA metabolic process (GO:0051052)	502	72	27.59	+	2.61	6.82e-14	1.3e-11
antigen processing and presentation (GO:0019882)	105	15	5.77	+	2.6	0.000611	0.0206
female gamete generation (GO:0007292)	168	24	9.23	+	2.6	1.66e-05	0.000838
regulation of endothelial cell proliferation (GO:0001936)	127	18	6.98	+	2.58	0.000202	0.00779
symbiont entry into host (GO:0044409)	113	16	6.21	+	2.58	0.000451	0.0157
symbiont entry into host cell (GO:0046718)	113	16	6.21	+	2.58	0.000451	0.0156
microtubule cytoskeleton organization (GO:0000226)	600	83	32.97	+	2.52	7.42e-15	1.56e-12
negative regulation of organelle organization (GO:0010639)	334	46	18.36	+	2.51	1.42e-08	1.26e-06
regulation of microtubule polymerization or depolymerization (GO:0031110)	102	14	5.61	+	2.5	0.00136	0.04
regulation of microtubule cytoskeleton organization (GO:0070507)	168	23	9.23	+	2.49	4.9e-05	0.00216
positive regulation of cell migration (GO:0030335)	551	75	30.28	+	2.48	3.29e-13	5.69e-11
regulation of transferase activity (GO:0051338)	302	41	16.6	+	2.47	1.18e-07	8.87e-06
negative regulation of angiogenesis (GO:0016525)	111	15	6.1	+	2.46	0.0011	0.0332
regulation of DNA recombination (GO:0000018)	141	19	7.75	+	2.45	0.000265	0.0099
heterochromatin formation (GO:0031507)	194	26	10.66	+	2.44	2.37e-05	0.00116
negative regulation of blood vessel morphogenesis (GO:2000181)	112	15	6.16	+	2.44	0.00121	0.0361
positive regulation of cell motility (GO:2000147)	577	77	31.71	+	2.43	5.67e-13	9.37e-11
positive regulation of leukocyte migration (GO:0002687)	150	20	8.24	+	2.43	0.000213	0.00821
positive regulation of locomotion (GO:0040017)	594	79	32.64	+	2.42	3.02e-13	5.28e-11
negative regulation of vasculature development (GO:1901343)	113	15	6.21	+	2.42	0.00132	0.0389
response to tumor necrosis factor (GO:0034612)	166	22	9.12	+	2.41	0.000115	0.00474
negative regulation of catalytic activity (GO:0043086)	151	20	8.3	+	2.41	0.000234	0.00884
cellular response to tumor necrosis factor (GO:0071356)	144	19	7.91	+	2.4	0.000348	0.0123
response to type II interferon (GO:0034341)	129	17	7.09	+	2.4	0.000707	0.0227
angiogenesis (GO:0001525)	351	46	19.29	+	2.38	4.31e-08	3.6e-06
negative regulation of immune response (GO:0050777)	220	28	12.09	+	2.32	3.43e-05	0.0016
defense response to virus (GO:0051607)	292	37	16.05	+	2.31	3.04e-06	0.000179
negative regulation of cytoskeleton organization (GO:0051494)	154	19	8.46	+	2.24	0.000968	0.0297
regulation of G1/S transition of mitotic cell cycle (GO:2000045)	165	20	9.07	+	2.21	0.000834	0.0262
blood vessel morphogenesis (GO:0048514)	442	53	24.29	+	2.18	1.15e-07	8.71e-06
protein phosphorylation (GO:0006468)	318	38	17.48	+	2.17	8.45e-06	0.000457
cell-substrate adhesion (GO:0031589)	193	23	10.61	+	2.17	0.000613	0.0206
regulation of response to cytokine stimulus (GO:0060759)	194	23	10.66	+	2.16	0.000633	0.0212
response to virus (GO:0009615)	398	47	21.87	+	2.15	1e-06	6.47e-05
positive regulation of organelle organization (GO:0010638)	503	59	27.64	+	2.13	4.42e-08	3.67e-06
regulation of cell migration (GO:0030334)	952	111	52.32	+	2.12	3.45e-14	6.78e-12
regulation of leukocyte migration (GO:0002685)	223	26	12.26	+	2.12	0.000289	0.0106
negative regulation of gene expression, epigenetic (GO:0045814)	225	26	12.37	+	2.1	0.000322	0.0115
regulation of cytokine-mediated signaling pathway (GO:0001959)	183	21	10.06	+	2.09	0.0015	0.0432
regulation of vasculature development (GO:1901342)	306	35	16.82	+	2.08	3.89e-05	0.00177
regulation of microtubule-based process (GO:0032886)	280	32	15.39	+	2.08	9.2e-05	0.00384
regulation of angiogenesis (GO:0045765)	299	34	16.43	+	2.07	5.63e-05	0.00244
regulation of catalytic activity (GO:0050790)	528	60	29.02	+	2.07	9.92e-08	7.63e-06
phosphorylation (GO:0016310)	361	41	19.84	+	2.07	1.1e-05	0.000578
regulation of cell motility (GO:2000145)	1011	114	55.56	+	2.05	1.81e-13	3.21e-11
regulation of organelle organization (GO:0033043)	1191	134	65.45	+	2.05	1.1e-15	2.47e-13
viral process (GO:0016032)	267	30	14.67	+	2.04	0.000201	0.00778
cellular response to biotic stimulus (GO:0071216)	232	26	12.75	+	2.04	0.000656	0.0212
regulation of locomotion (GO:0040012)	1057	117	58.09	+	2.01	3.6e-13	6.16e-11
regulation of protein modification by small protein conjugation or removal (GO:1903320)	236	26	12.97	+	2	0.000756	0.024
regulation of cell-substrate adhesion (GO:0010810)	218	24	11.98	+	2	0.00135	0.0397
cellular response to stress (GO:0033554)	1685	183	92.6	+	1.98	1.02e-19	4.14e-17
regulation of post-translational protein modification (GO:1901873)	242	26	13.3	+	1.95	0.000983	0.03
negative regulation of cell migration (GO:0030336)	299	32	16.43	+	1.95	0.000293	0.0106
negative regulation of protein metabolic process (GO:0051248)	556	59	30.56	+	1.93	1.66e-06	0.000103
response to hypoxia (GO:0001666)	283	30	15.55	+	1.93	0.000544	0.0185
cellular response to growth factor stimulus (GO:0071363)	453	48	24.9	+	1.93	1.42e-05	0.000727
blood vessel development (GO:0001568)	539	57	29.62	+	1.92	2.04e-06	0.000124
response to oxygen levels (GO:0070482)	323	34	17.75	+	1.92	0.000291	0.0106
response to decreased oxygen levels (GO:0036293)	295	31	16.21	+	1.91	0.000667	0.0215
vascular process in circulatory system (GO:0003018)	277	29	15.22	+	1.91	0.000804	0.0253
organelle localization (GO:0051640)	558	58	30.67	+	1.89	2.99e-06	0.000177
negative regulation of cellular component organization (GO:0051129)	753	78	41.38	+	1.88	7.82e-08	6.17e-06
cellular response to cytokine stimulus (GO:0071345)	783	81	43.03	+	1.88	3.69e-08	3.14e-06
response to peptide (GO:1901652)	900	93	49.46	+	1.88	3.48e-09	3.49e-07
response to cytokine (GO:0034097)	885	91	48.64	+	1.87	6.63e-09	6.38e-07
microtubule-based process (GO:0007017)	954	98	52.43	+	1.87	2.32e-09	2.43e-07
vasculature development (GO:0001944)	565	58	31.05	+	1.87	5.21e-06	0.000298
negative regulation of locomotion (GO:0040013)	332	34	18.25	+	1.86	0.000557	0.0189
negative regulation of defense response (GO:0031348)	293	30	16.1	+	1.86	0.00106	0.0323
tube morphogenesis (GO:0035239)	695	71	38.19	+	1.86	4.34e-07	3.03e-05
cytokine-mediated signaling pathway (GO:0019221)	402	41	22.09	+	1.86	0.000141	0.00571
negative regulation of cell motility (GO:2000146)	314	32	17.26	+	1.85	0.000993	0.0303
response to growth factor (GO:0070848)	484	49	26.6	+	1.84	4.27e-05	0.00193
organelle assembly (GO:0070925)	940	95	51.66	+	1.84	7.41e-09	7e-07
regulation of phosphorylation (GO:0042325)	438	44	24.07	+	1.83	0.000114	0.00468
negative regulation of cell adhesion (GO:0007162)	309	31	16.98	+	1.83	0.00142	0.0414
positive regulation of molecular function (GO:0044093)	470	47	25.83	+	1.82	8.12e-05	0.00345
cellular response to abiotic stimulus (GO:0071214)	331	33	18.19	+	1.81	0.000913	0.0285
cellular response to environmental stimulus (GO:0104004)	331	33	18.19	+	1.81	0.000913	0.0284
regulation of molecular function (GO:0065009)	867	86	47.65	+	1.8	1.06e-07	8.11e-06
regulation of phosphorus metabolic process (GO:0051174)	585	58	32.15	+	1.8	1.27e-05	0.000656
negative regulation of immune system process (GO:0002683)	555	55	30.5	+	1.8	2.6e-05	0.00126
chromatin organization (GO:0006325)	869	86	47.76	+	1.8	1.11e-07	8.46e-06
negative regulation of response to external stimulus (GO:0032102)	418	41	22.97	+	1.78	0.000309	0.0111
wound healing (GO:0042060)	339	33	18.63	+	1.77	0.00156	0.0441
chromatin remodeling (GO:0006338)	680	66	37.37	+	1.77	6.99e-06	0.000386
regulation of response to biotic stimulus (GO:0002831)	593	57	32.59	+	1.75	4.76e-05	0.0021
regulation of cytoskeleton organization (GO:0051493)	544	52	29.9	+	1.74	0.000116	0.00474
cytoskeleton organization (GO:0007010)	1311	125	72.05	+	1.73	1.25e-09	1.32e-07
regulation of protein modification process (GO:0031399)	651	62	35.78	+	1.73	2.34e-05	0.00116
protein localization to organelle (GO:0033365)	709	67	38.96	+	1.72	1.57e-05	0.000798
nucleic acid metabolic process (GO:0090304)	2180	206	119.8	+	1.72	2.19e-15	4.83e-13
cell migration (GO:0016477)	934	88	51.33	+	1.71	6.81e-07	4.56e-05
positive regulation of cellular component biogenesis (GO:0044089)	514	48	28.25	+	1.7	0.000367	0.0129
sexual reproduction (GO:0019953)	1159	108	63.69	+	1.7	5.9e-08	4.76e-06
tube development (GO:0035295)	923	86	50.72	+	1.7	1.81e-06	0.000112
intracellular signal transduction (GO:0035556)	1741	162	95.68	+	1.69	1.9e-11	2.46e-09
regulation of cellular response to stress (GO:0080135)	549	51	30.17	+	1.69	0.000271	0.0101
positive regulation of cell population proliferation (GO:0008284)	929	86	51.05	+	1.68	1.99e-06	0.000121
response to radiation (GO:0009314)	445	41	24.46	+	1.68	0.00144	0.042
negative regulation of intracellular signal transduction (GO:1902532)	745	68	40.94	+	1.66	3.77e-05	0.00175
positive regulation of cellular component organization (GO:0051130)	1125	102	61.83	+	1.65	5.27e-07	3.58e-05
cell population proliferation (GO:0008283)	563	51	30.94	+	1.65	0.000472	0.0163
negative regulation of apoptotic process (GO:0043066)	897	81	49.3	+	1.64	1.19e-05	0.000618
positive regulation of response to external stimulus (GO:0032103)	591	53	32.48	+	1.63	0.000458	0.0158
regulation of cell adhesion (GO:0030155)	805	72	44.24	+	1.63	5.02e-05	0.0022
regulation of innate immune response (GO:0045088)	492	44	27.04	+	1.63	0.00174	0.049
regulation of cellular component biogenesis (GO:0044087)	1056	94	58.03	+	1.62	4.03e-06	0.000235
negative regulation of programmed cell death (GO:0043069)	936	83	51.44	+	1.61	1.79e-05	0.000898
regulation of cellular component organization (GO:0051128)	2571	227	141.29	+	1.61	1.22e-13	2.28e-11
regulation of apoptotic process (GO:0042981)	1474	130	81.01	+	1.6	5.62e-08	4.61e-06
regulation of programmed cell death (GO:0043067)	1531	135	84.14	+	1.6	3.42e-08	2.93e-06
circulatory system development (GO:0072359)	954	84	52.43	+	1.6	2.14e-05	0.00106
organelle organization (GO:0006996)	3146	277	172.89	+	1.6	9.27e-17	2.54e-14
response to stress (GO:0006950)	3631	319	199.55	+	1.6	1.75e-19	6.88e-17
multicellular organismal-level homeostasis (GO:0048871)	706	62	38.8	+	1.6	0.000275	0.0102
cellular response to endogenous stimulus (GO:0071495)	937	82	51.49	+	1.59	2.66e-05	0.00128
nucleobase-containing compound metabolic process (GO:0006139)	2745	240	150.85	+	1.59	5.29e-14	1.02e-11
response to abiotic stimulus (GO:0009628)	1122	98	61.66	+	1.59	5.5e-06	0.000313
regulation of protein metabolic process (GO:0051246)	1550	135	85.18	+	1.58	7.93e-08	6.23e-06
response to endogenous stimulus (GO:0009719)	1206	105	66.28	+	1.58	2.4e-06	0.000144
innate immune response (GO:0045087)	850	74	46.71	+	1.58	8.19e-05	0.00347
leukocyte activation (GO:0045321)	634	55	34.84	+	1.58	0.000972	0.0298
regulation of response to stress (GO:0080134)	1484	127	81.56	+	1.56	4.4e-07	3.04e-05
anatomical structure formation involved in morphogenesis (GO:0048646)	994	85	54.63	+	1.56	4.45e-05	0.00197
regulation of response to external stimulus (GO:0032101)	1147	98	63.03	+	1.55	1.3e-05	0.000669
response to lipid (GO:0033993)	875	74	48.09	+	1.54	0.000251	0.00942
regulation of defense response (GO:0031347)	891	75	48.97	+	1.53	0.000218	0.00837
response to biotic stimulus (GO:0009607)	1542	129	84.74	+	1.52	1.27e-06	7.96e-05
cell activation (GO:0001775)	766	64	42.1	+	1.52	0.000868	0.0272
biological process involved in interspecies interaction between organisms (GO:0044419)	1664	139	91.45	+	1.52	5.17e-07	3.53e-05
negative regulation of gene expression (GO:0010629)	1115	93	61.28	+	1.52	6.11e-05	0.00264
cellular response to oxygen-containing compound (GO:1901701)	1059	88	58.2	+	1.51	9.85e-05	0.0041
regulation of cell population proliferation (GO:0042127)	1657	137	91.06	+	1.5	1.18e-06	7.57e-05
regulation of intracellular signal transduction (GO:1902531)	2057	170	113.05	+	1.5	4.16e-08	3.5e-06
negative regulation of signal transduction (GO:0009968)	1416	117	77.82	+	1.5	9.25e-06	0.000494
phosphate-containing compound metabolic process (GO:0006796)	1394	115	76.61	+	1.5	1.06e-05	0.000565
reproductive process (GO:0022414)	1626	134	89.36	+	1.5	1.72e-06	0.000107
phosphorus metabolic process (GO:0006793)	1396	115	76.72	+	1.5	1.09e-05	0.000576
defense response to symbiont (GO:0140546)	959	79	52.7	+	1.5	0.000351	0.0123
positive regulation of intracellular signal transduction (GO:1902533)	1166	96	64.08	+	1.5	6.68e-05	0.00287
defense response to other organism (GO:0098542)	972	80	53.42	+	1.5	0.000293	0.0106
response to nitrogen compound (GO:1901698)	1024	84	56.28	+	1.49	0.000238	0.00894
negative regulation of response to stimulus (GO:0048585)	1771	145	97.33	+	1.49	8.35e-07	5.46e-05
response to hormone (GO:0009725)	820	67	45.06	+	1.49	0.00127	0.0375
response to other organism (GO:0051707)	1496	122	82.21	+	1.48	9.15e-06	0.000491
cell motility (GO:0048870)	1204	98	66.17	+	1.48	8.63e-05	0.00363
response to external biotic stimulus (GO:0043207)	1499	122	82.38	+	1.48	1.21e-05	0.000627
negative regulation of signaling (GO:0023057)	1513	121	83.15	+	1.46	2.92e-05	0.00138
regulation of multicellular organismal development (GO:2000026)	1428	114	78.48	+	1.45	5.14e-05	0.00225
homeostatic process (GO:0042592)	1566	125	86.06	+	1.45	2.35e-05	0.00116
cell adhesion (GO:0007155)	965	77	53.03	+	1.45	0.00107	0.0326
cell death (GO:0008219)	1016	81	55.84	+	1.45	0.000683	0.022
negative regulation of cell communication (GO:0010648)	1513	120	83.15	+	1.44	3.88e-05	0.00177
embryo development (GO:0009790)	1073	85	58.97	+	1.44	0.00071	0.0227
programmed cell death (GO:0012501)	1011	80	55.56	+	1.44	0.00108	0.0327
negative regulation of multicellular organismal process (GO:0051241)	1153	91	63.36	+	1.44	0.000515	0.0177
apoptotic process (GO:0006915)	963	76	52.92	+	1.44	0.0014	0.0409
positive regulation of multicellular organismal process (GO:0051240)	1701	133	93.48	+	1.42	2.91e-05	0.00138
cellular component assembly (GO:0022607)	2575	201	141.51	+	1.42	1.58e-07	1.17e-05
negative regulation of biological process (GO:0048519)	5491	427	301.76	+	1.42	5.39e-17	1.57e-14
regulation of signal transduction (GO:0009966)	3192	248	175.42	+	1.41	4.78e-09	4.76e-07
protein modification process (GO:0036211)	1481	115	81.39	+	1.41	0.000145	0.00587
response to external stimulus (GO:0009605)	2039	158	112.06	+	1.41	7.81e-06	0.000427
cellular component biogenesis (GO:0044085)	2822	218	155.09	+	1.41	8.62e-08	6.7e-06
positive regulation of signal transduction (GO:0009967)	1645	127	90.4	+	1.4	7.61e-05	0.00324
cellular component organization (GO:0016043)	5846	451	321.27	+	1.4	1.51e-17	4.68e-15
response to oxygen-containing compound (GO:1901700)	1548	119	85.07	+	1.4	0.000196	0.00763
positive regulation of response to stimulus (GO:0048584)	2342	180	128.71	+	1.4	2.22e-06	0.000134
cellular component organization or biogenesis (GO:0071840)	6059	465	332.98	+	1.4	7.7e-18	2.55e-15
negative regulation of cellular process (GO:0048523)	5246	402	288.3	+	1.39	1.16e-14	2.41e-12
regulation of immune system process (GO:0002682)	1667	127	91.61	+	1.39	0.000164	0.00656
negative regulation of macromolecule metabolic process (GO:0010605)	2641	201	145.14	+	1.38	9.32e-07	6.05e-05
regulation of response to stimulus (GO:0048583)	4201	318	230.87	+	1.38	2e-10	2.27e-08
negative regulation of metabolic process (GO:0009892)	2873	217	157.89	+	1.37	5.66e-07	3.83e-05
positive regulation of biological process (GO:0048518)	6232	468	342.49	+	1.37	4.34e-16	1.09e-13
defense response (GO:0006952)	1582	118	86.94	+	1.36	0.00068	0.0219
positive regulation of cellular process (GO:0048522)	5874	438	322.81	+	1.36	3.33e-14	6.73e-12
protein-containing complex organization (GO:0043933)	1493	111	82.05	+	1.35	0.00114	0.0344
regulation of signaling (GO:0023051)	3636	269	199.82	+	1.35	8.85e-08	6.84e-06
macromolecule metabolic process (GO:0043170)	5431	401	298.47	+	1.34	5.29e-12	7.76e-10
regulation of multicellular organismal process (GO:0051239)	3029	223	166.46	+	1.34	2.42e-06	0.000145
macromolecule modification (GO:0043412)	1686	124	92.66	+	1.34	0.000795	0.0251
regulation of cell communication (GO:0010646)	3643	267	200.21	+	1.33	2.69e-07	1.94e-05
macromolecule localization (GO:0033036)	2316	169	127.28	+	1.33	0.000104	0.00431
anatomical structure morphogenesis (GO:0009653)	2287	166	125.68	+	1.32	0.000173	0.0068
positive regulation of macromolecule metabolic process (GO:0010604)	3187	231	175.15	+	1.32	4.79e-06	0.000276
positive regulation of cell communication (GO:0010647)	1831	132	100.62	+	1.31	0.00123	0.0366
positive regulation of signaling (GO:0023056)	1832	132	100.68	+	1.31	0.00124	0.0367
negative regulation of biosynthetic process (GO:0009890)	2340	168	128.6	+	1.31	0.000244	0.00917
negative regulation of macromolecule biosynthetic process (GO:0010558)	2259	162	124.15	+	1.3	0.000346	0.0122
positive regulation of metabolic process (GO:0009893)	3516	252	193.23	+	1.3	4.16e-06	0.000242
intracellular protein localization (GO:0008104)	1875	134	103.04	+	1.3	0.00141	0.0411
cellular response to chemical stimulus (GO:0070887)	1989	141	109.31	+	1.29	0.00156	0.0441
regulation of developmental process (GO:0050793)	2527	179	138.87	+	1.29	0.000324	0.0115
primary metabolic process (GO:0044238)	6771	477	372.11	+	1.28	2.17e-11	2.75e-09
cellular response to stimulus (GO:0051716)	6480	453	356.12	+	1.27	4.34e-10	4.85e-08
system development (GO:0048731)	3655	253	200.87	+	1.26	5.14e-05	0.00225
localization (GO:0051179)	4600	316	252.8	+	1.25	6.09e-06	0.00034
multicellular organism development (GO:0007275)	4053	278	222.74	+	1.25	3.75e-05	0.00175
metabolic process (GO:0008152)	7657	521	420.8	+	1.24	4.11e-10	4.63e-08
regulation of macromolecule metabolic process (GO:0060255)	5789	393	318.14	+	1.24	6.5e-07	4.37e-05
regulation of metabolic process (GO:0019222)	6337	429	348.26	+	1.23	1.56e-07	1.16e-05
regulation of primary metabolic process (GO:0080090)	5244	354	288.19	+	1.23	5.82e-06	0.000328
anatomical structure development (GO:0048856)	5359	359	294.51	+	1.22	1.09e-05	0.000576
response to stimulus (GO:0050896)	8322	555	457.35	+	1.21	1.66e-09	1.75e-07
developmental process (GO:0032502)	5934	389	326.11	+	1.19	3.21e-05	0.00151
regulation of cellular process (GO:0050794)	11547	738	634.58	+	1.16	1.31e-10	1.51e-08
regulation of biological process (GO:0050789)	11979	765	658.32	+	1.16	2.3e-11	2.89e-09
biological regulation (GO:0065007)	12390	784	680.91	+	1.15	7.17e-11	8.61e-09
cellular process (GO:0009987)	15672	980	861.27	+	1.14	2.25e-19	8.59e-17
biological_process (GO:0008150)	17839	1065	980.36	+	1.09	6.49e-17	1.81e-14
nervous system process (GO:0050877)	1509	49	82.93	-	0.59	2.88e-05	0.00137
G protein-coupled receptor signaling pathway (GO:0007186)	1273	33	69.96	-	0.47	4.35e-07	3.03e-05
Unclassified (UNCLASSIFIED)	2741	66	150.64	-	0.44	6.49e-17	1.85e-14
sensory perception (GO:0007600)	1013	22	55.67	-	0.4	1.34e-07	1e-05
detection of stimulus (GO:0051606)	694	11	38.14	-	0.29	1.68e-07	1.24e-05
Golgi vesicle transport (GO:0048193)	303	4	16.65	-	0.24	0.000314	0.0113
detection of chemical stimulus (GO:0009593)	522	5	28.69	-	0.17	5.11e-08	4.22e-06
sensory perception of chemical stimulus (GO:0007606)	548	4	30.12	-	0.13	2.9e-09	2.95e-07
detection of stimulus involved in sensory perception (GO:0050906)	563	3	30.94	-	0.1	1.16e-10	1.35e-08
detection of chemical stimulus involved in sensory perception (GO:0050907)	485	2	26.65	-	0.08	8.95e-10	9.63e-08
sensory perception of smell (GO:0007608)	467	1	25.66	-	0.04	1.78e-10	2.04e-08
detection of chemical stimulus involved in sensory perception of smell (GO:0050911)	437	0	24.02	-	< 0.01	3.28e-11	4.08e-09
