## Supplementary Table 3 for "An Ovol1 Variant in Endothelial Cells Regulates Slug and is Essential for Pathological Angiogenesis"

### Sheet: Sheet1
Supplementary Table 3. Angiogenesis-Associated DEGs in si-Ovol1 EC (vs. si-Ctrl EC).
Gene	log2FoldChange	- log10(pdj)
VEGFD	3.70181	2.10619
TDGF1	2.89061	3.21508
C3AR1	2.82029	4.55199
ABCC3	2.07923	3.30562
SPINK5	1.64964	1.4485
HLA-G	1.55818	2.22743
ICAM1	1.54241	8.322
ANGPT1	1.49872	1.40146
FLVCR2	1.45106	4.48464
ABCC2	1.35018	1.88287
NPR1	1.29544	3.1548
CEACAM1	1.29488	5.00622
CCL2	1.19807	5.26243
TGFBR3	1.16894	5.86973
MMP19	1.14346	1.76137
PLVAP	1.07194	2.76532
HIF3A	1.0628	1.90844
ANXA3	1.05598	3.22271
STAT1	1.04413	2.82962
COL8A1	1.0282	3.69766
ABCB1	1.00919	1.61186
RNF213	0.996633	2.90447
ANGPTL4	0.960188	1.72974
PTPRB	0.939853	4.93771
EIF2AK3	0.937491	2.22442
FLT1	0.930092	5.14202
SGPL1	0.917847	3.30663
ADGRF5	0.909021	2.80376
SLC2A3	0.845826	4.99733
TGFBR2	0.842399	5.53834
ANXA1	0.816693	2.46201
FLT4	0.81664	1.46073
PTPRJ	0.808623	2.76557
EDN1	0.785884	3.42039
PRCP	0.780065	2.69394
MYLK	0.776573	2.94102
PTPRM	0.775723	4.40067
LDLR	0.766988	2.33569
KDR	0.758786	2.85893
CEMIP2	0.717892	2.62324
SP100	0.705593	1.53758
CCN1	0.700874	4.0482
AKAP12	0.695646	1.92255
HOXB3	0.686561	1.91794
SLC3A2	0.68399	2.81093
THBS1	0.676286	2.81093
P2RX4	0.675303	2.25063
PECAM1	0.662677	2.46077
SLIT2	0.637291	2.16021
NRP2	0.634517	3.27104
ACVR1	0.627132	1.84905
PRKCA	0.607142	1.61186
WARS1	0.603377	2.34402
STAB1	0.59998	1.30656
ITGAV	0.599385	1.45688
ANGPT2	0.589645	1.32416
JAM3	0.588824	2.4028
MIA3	0.588561	1.53888
ERAP1	0.585571	2.15133
SPARC	0.580235	2.11105
ADAMTS9	0.569751	1.50273
PLK2	0.568031	1.52632
RECK	0.552261	1.5488
CDH5	0.550213	2.0852
ABCC1	0.532271	2.19384
MMRN2	0.527489	1.53366
TEK	0.517299	1.64077
STAT3	0.46529	1.44491
CALR	0.457517	1.4332
SRPX2	0.436119	1.4139
HK2	-0.52304	1.32322
PAXIP1	-0.55887	1.34909
ARHGEF15	-0.58133	1.76652
FOXJ2	-0.60387	1.5328
NRARP	-0.62236	1.4617
TMEM201	-0.63772	1.3742
JMJD8	-0.67285	1.56794
STUB1	-0.67994	1.5889
PTK7	-0.71547	1.38692
SLC7A5	-0.72444	1.87546
HS6ST1	-0.74914	1.60878
PER2	-0.76665	1.43984
LRP3	-0.77673	1.47271
EPN2	-0.80922	3.99345
APOLD1	-0.81155	2.22442
SLC38A5	-0.84972	2.1421
ITGA4	-0.90192	1.51067
PIK3CD	-0.95595	3.68536
SLC29A4	-0.95951	1.43131
E2F8	-1.04605	4.60126
PDE3A	-1.09622	2.63681
SRC	-1.15468	6.69789
SRF	-1.16079	8.25713
BRCA1	-1.21711	4.35149
MFSD2A	-1.23541	3.80973
EGR1	-1.28454	2.81093
TGFBR1	-1.29375	3.47594
F2RL1	-1.41268	8.93266
PTPN1	-1.44375	10.7754
E2F2	-1.46265	3.21179
CCDC3	-2.19466	3.12
COL1A1	-3.77488	1.77262
